# Vitamin D modulation of mitochondrial oxidative metabolism and mTOR enforces stress tolerance and anti-cancer responses

**DOI:** 10.1101/2021.06.08.447559

**Authors:** Mikayla Quigley, Sandra Rieger, Enrico Capobianco, Zheng Wang, Hengguang Zhao, Martin Hewison, Thomas S. Lisse

## Abstract

The relationship between vitamin D and reactive oxygen species (ROS), two integral signaling and damaging molecules of the cell, is poorly understood. This is striking, given that both factors are involved in cancer cell regulation and metabolism. Mitochondria (mt) dysfunction is one of the main drivers of cancer, producing higher cellular energy and ROS that can enhance oxidative stress and stress tolerance responses. To study the effects of vitamin D on metabolic and mt dysfunction, we used the vitamin D receptor (VDR)-sensitive MG-63 osteosarcoma cell model. Using biochemical approaches, active vitamin D (1,25-dihydroxyvitamin D, 1,25(OH)_2_D_3_) decreased mt ROS levels, membrane potential (ΔΨ_mt_), biogenesis, and translation, while enforcing endoplasmic reticulum/mitohormetic stress tolerance responses. Using a mitochondria-focused transcriptomic approach, gene set enrichment and pathway analyses show that 1,25(OH)_2_D_3_ lowered mt fusion/fission and oxidative phosphorylation (OXPHOS). By contrast, mitophagy, ROS defense, and epigenetic gene regulation were enhanced after 1,25(OH)_2_D_3_ treatment, as well as key metabolic enzymes that regulate fluxes of substrates for cellular architecture and a shift toward non-oxidative energy metabolism. ATACseq revealed putative oxi-sensitive and tumor-suppressing transcription factors that may regulate important mt functional genes such as the mTORC1 inhibitor, *DDIT4/REDD1*. DDIT4/REDD1 was predominantly localized to the outer mt membrane in untreated MG-63 cells yet sequestered in the cytoplasm after 1,25(OH)_2_D_3_ and rotenone treatments, suggesting a level of control by membrane depolarization to facilitate its cytoplasmic mTORC1 inhibitory function. The results show that vitamin D activates distinct adaptive metabolic responses involving mitochondria to regain redox balance and control the growth of cancer cells.
