## Supplementary material for "Vitamin D modulation of mitochondrial oxidative metabolism and mTOR enforces stress tolerance and anti-cancer responses": WS3

Cluster	adj.Pval	nGenes	Pathways	Genes
A	0.004006228	12	Defense response to virus	IFIT2 HERC5 IFITM1 TLR9 IFIH1 RSAD2 RTP4 ZC3HAV1 ISG15 ADARB1 IRF9
B	1.22E-09	68	Response to organic substance	SCD CCL2 LAMTOR2 F3 SPRY2 FOXO1 CXCL3 CXCL8 SOCS1 IRS2 LTBP1 FSTL3 ICAM1 NFKBIA PDCD5 KLF9 CALCOCO2 MEAK7 ANKRD1 ZFP36L2 PID1 SPATA2 SPIDR FOXC2 PDK4 BAIAP2L1 MMP15 NAMPT STC2 DHCR24 ERRFI1 RGS2 CTH CCN2 DUSP1 NKX2-2 RASL11B GLUL PLIN2 ADM FADS1 KLF15 VKORC1 ADRB2 RPL10A MT-ND4 NEFL MT2A MT1X CCN1 SERPINE1 ACKR3 HSPB2 BIRC3 PPP1R15A HMOX1 ARFGAP1 LTBR SOD2 SNRPA1 RNASEL ITGA5 FNTA HSPB3 CEBPD HLA…
B	1.65E-06	39	Response to oxygen-containing compound	SCD LAMTOR2 FOXO1 CXCL3 CXCL8 SOCS1 IRS2 ICAM1 CCL2 KLF9 MEAK7 ANKRD1 PID1 SPIDR FOXC2 PDK4 BAIAP2L1 HMOX1 NFKBIA MMP15 NAMPT SOD2 STC2 ERRFI1 RGS2 CCN2 DUSP1 NKX2-2 GLUL ADM FADS1 KLF15 ADRB2 RPL10A MT-ND4 NEFL SERPINE1
B	1.65E-06	39	Response to endogenous stimulus	LAMTOR2 SPRY2 FOXO1 SOCS1 IRS2 LTBP1 FSTL3 ICAM1 PDCD5 KLF9 MEAK7 ANKRD1 ZFP36L2 PID1 SPIDR FOXC2 PDK4 BAIAP2L1 MMP15 NAMPT STC2 DHCR24 ERRFI1 CCN2 DUSP1 NKX2-2 RASL11B ADM FADS1 KLF15 ADRB2 NEFL CCL2 CXCL8 CCN1 EME1 FNTA
B	1.07E-05	68	Response to stress	PPP1R15A MAP3K1 HMOX1 CCL2 LTBR MT2A EME1 PTX3 CXCL3 SPIDR CXCL8 MT1E MT1X RPA4 MT1A MT1M SERPINE1 F3 PDK4 NFKBIA CCN2 RNASEL CALCOCO2 CCN1 ANKRD1 FADS1 FOXO1 ZFP36L2 SPATA2 HLA-A MYH13 ICAM1 NAMPT SOD2 STC2 ERRFI1 SYF2 DUSP1 GLUL MEAK7 ITGA9 ADM TSC22D3 KLF15 VKORC1 ADRB2 FOXC2 SOCS1 SERPINA3 MT-ND4 NEFL DHCR24 ITGA5 CCDC88C RGCC MVK ACKR3 SH3RF3 HSPB2 BIRC3 ARFGAP1 CTH DGKI SLC25A6 HSPB3 MUC13
B	1.07E-05	47	Response to external stimulus	CCL2 LTBR ACKR3 CXCL3 PLXNB1 CXCL8 SERPINE1 F3 PDK4 BAIAP2L1 NFKBIA RNASEL MEAK7 ANKRD1 FADS1 FOXO1 SPATA2 MYH13 ICAM1 FKBP5 HMOX1 NAMPT STC2 SLC17A5 MT2A GLUL CCN1 ITGA9 ADM PTX3 VKORC1 ADRB2 ALCAM RGS9BP MAP3K1 MVK DUSP1 PRDM12 CALCOCO2 HLA-A SHROOM3 BIRC3 FNTA SLC25A6 IRS2
B	1.07E-05	58	Cellular response to chemical stimulus	CCL2 LAMTOR2 F3 MT2A SPRY2 ACKR3 FOXO1 CXCL3 CXCL8 MT1E CPNE7 SOCS1 IRS2 MT1X MT1A MT1M LTBP1 FSTL3 ICAM1 NFKBIA PDCD5 KLF9 ANKRD1 ZFP36L2 PID1 SPATA2 SPIDR FOXC2 PDK4 BAIAP2L1 HMOX1 NAMPT SOD2 STC2 ERRFI1 CTH CCN2 DUSP1 RASL11B MEAK7 ITGA9 KLF15 ADRB2 CCN1 RGCC SERPINE1 BIRC3 PPP1R15A ARFGAP1 LTBR SNRPA1 RNASEL ITGA5 FNTA CEBPD HLA-A
B	1.14E-05	19	Response to peptide	FOXO1 SOCS1 IRS2 ICAM1 MEAK7 PID1 FOXC2 PDK4 BAIAP2L1 NFKBIA NAMPT STC2 ERRFI1 CCN2 ADM FADS1 KLF15 ADRB2 NEFL
B	1.14E-05	5	Stress response to copper ion	MT2A MT1E MT1X MT1A MT1M
B	1.14E-05	57	Regulation of signal transduction	HMOX1 ARFGAP1 CCL2 LTBR ERRFI1 LAMTOR2 DUSP1 SPRY2 DUSP5 FRZB SOCS1 ROR1 LTBP1 FSTL3 ICAM1 SERPINE1 F3 CCN2 CCN1 ANKRD1 ADM JPH2 FOXO1 PID1 SPATA2 ADRB2 CXCL8 KCTD21 BAIAP2L1 MCF2L2 GPC4 MAP3K1 NFKBIA NAMPT STC2 RGS2 CTH RASL11B C9orf72 DGKI CXCL3 PLXNB1 FNTA FOXL1 RGS9BP PDCD5 SOD2 ACKR3 SH3RF3 RNF115 BIRC3 PPP1R15A RNASEL ITGA5 IRS2 NEFL
B	1.14E-05	22	Vasculature development	HMOX1 RGCC SOD2 F3 GLUL ADM CXCL8 LTBP1 LAMA1 ERRFI1 CCN2 CCN1 ACKR3 COL8A1 FOXO1 ITGA5 FOXC2 SERPINE1 SAT1 CTH SPRY2 CCL2
B	1.14E-05	51	Cellular response to organic substance	CCL2 LAMTOR2 F3 SPRY2 FOXO1 CXCL3 CXCL8 SOCS1 IRS2 LTBP1 FSTL3 ICAM1 NFKBIA PDCD5 KLF9 ANKRD1 ZFP36L2 PID1 SPATA2 SPIDR FOXC2 PDK4 BAIAP2L1 NAMPT STC2 ERRFI1 CTH CCN2 DUSP1 RASL11B KLF15 ADRB2 MT2A MT1X CCN1 SERPINE1 ACKR3 BIRC3 PPP1R15A HMOX1 ARFGAP1 LTBR SOD2 SNRPA1 RNASEL ITGA5 FNTA CEBPD HLA-A
C	0.004561543	32	Chromosome organization	NCAPH2 TOP3B PDS5A ZRANB3 NUSAP1 HIST1H1B HIST1H1T HIST1H2AI HIST1H2AG HIST2H4B HIST1H2AJ HIST1H2AL EHMT1 HIST2H3D RING1 PHB2 HIST1H3G HIST1H3H TRIP13 MCM2 RSBN1 RAD54L NR3C1 SFPQ PRDM2 FBH1 ZNF462 RFWD3 CHD9 SS18L1 ESR1 SIRT4
D	1.90E-09	18	Nucleosome assembly	HIST1H2BL HIST2H4A HIST1H2BM HIST1H2BG HIST1H2BE HIST1H2BO HIST1H2BH HIST1H2BB HIST1H2BF HIST1H2BI HIST1H4A SOX9 HIST1H3J HIST1H3D HIST1H3B HIST1H3A HIST1H3F HIST1H1A
D	1.90E-09	87	Regulation of multicellular organismal process	NPTX2 SEMA3A BRINP1 SCN1B PDE4D HES1 SOX9 DUSP6 KCNE4 GPRC5B ID4 NTF3 HMGB1 TRIL CLIC2 HGF MYLK2 CLU AGT ZNF365 SFRP2 ADRA2A FGF18 INHBB TMEM119 MYH6 RAET1G HIST2H4A HIST1H4A SNAI2 NTN1 TMEM38A GNAO1 AURKA NTSR1 FGF9 COMP GLI3 CXCL12 DPYSL3 CDX1 TACR1 IGFBP5 DLX2 EPAS1 EPHA4 G0S2 CXCL6 SIX1 CHI3L1 SORL1 CYP1B1 MSTN LUM LRRTM2 FZD1 KALRN DRAXIN TNFRSF11B COL3A1 HAS2 APLN IRX5 MAF THBD SSTR2 SLITRK…
D	4.83E-09	18	Chromatin assembly	HIST1H1A HIST1H2BL HIST2H4A HIST1H2BM HIST1H2BG HIST1H2BE HIST1H2BO HIST1H2BH HIST1H2BB HIST1H2BF HIST1H2BI HIST1H4A SOX9 HIST1H3J HIST1H3D HIST1H3B HIST1H3A HIST1H3F
D	1.10E-08	21	Protein-DNA complex assembly	HIST1H2BL HIST2H4A HIST1H2BM HIST1H2BG HIST1H2BE HIST1H2BO HIST1H2BH HIST1H2BB HIST1H2BF HIST1H2BI HIST1H4A SOX9 HMGB1 HIST1H3J HIST1H3D HIST1H3B HIST1H3A HIST1H3F HIST1H1A CETN2 UBB
D	5.23E-08	99	Cell differentiation	SEMA3A BRINP1 NPTX2 TYRP1 CDX1 HES1 DLX2 EPHA4 SOX9 SIX1 MSTN RUNX1 DRAXIN INHBB MAP1A GPRC5B GPRIN1 ID4 MAF SOX2 SLITRK6 NTF3 COL14A1 NKX1-2 AGT MYLK2 CLU ZNF365 SFRP2 ANTXR1 KRT19 TMEM119 HMGB1 HIST2H4A HIST1H4A SNAI2 HGF NTN1 PITX1 TRIB2 GNAO1 AURKA DOK5 FGF9 COMP SCN1B GLI3 CXCL12 UNC5B KAZALD1 DPYSL3 IGFBP5 EPAS1 RDH10 CDKN2C HSPA2 CD63 SORL1 FGF5 DUSP6 ROM1 NCAM2 FGF18 FZD1 KALRN MXRA8 NTNG…
D	6.48E-08	88	Animal organ development	FGF9 SEMA3A MYLK2 SOX9 SIX1 DUSP6 FLG RUNX1 DRAXIN MAF SOX2 DIPK2A COL14A1 HGF AURKA AGT SFRP2 TMEM119 HMGB1 HIST2H4A HIST1H4A SNAI2 ALX4 NTN1 PITX1 GNAO1 COMP GLI3 CXCL12 JHY CDX1 HES1 IGFBP5 DLX2 EPAS1 EPHA4 RDH10 NDP CYP1B1 ZNF365 MSTN LRIG3 LUM ROM1 LPCAT1 MMP16 FGF18 FZD1 KALRN PLXDC1 PLCD3 CCKAR TNFRSF11B JAM3 COL3A1 UBB HAS2 KRT19 APLN ID4 CD248 IRX5 FZD8 SSTR2 SLITRK6 DRD1 KRT16 SIGLEC15 …
D	6.48E-08	21	Protein-DNA complex subunit organization	HIST1H1A HIST1H2BL HIST2H4A HIST1H2BM HIST1H2BG HIST1H2BE HIST1H2BO HIST1H2BH HIST1H2BB HIST1H2BF HIST1H2BI HIST1H4A SOX9 HMGB1 HIST1H3J HIST1H3D HIST1H3B HIST1H3A HIST1H3F CETN2 UBB
D	7.76E-08	62	Cell development	SEMA3A BRINP1 NPTX2 HES1 EPHA4 SIX1 MSTN DRAXIN INHBB MAP1A GPRC5B GPRIN1 ID4 SLITRK6 NTF3 COL14A1 ZNF365 ANTXR1 KRT19 HGF NTN1 GNAO1 AURKA COMP SCN1B GLI3 CXCL12 UNC5B DPYSL3 DLX2 EPAS1 RDH10 SOX9 HSPA2 AGT SORL1 SFRP2 NCAM2 FGF18 KALRN MXRA8 NTNG1 CCKAR MICALL2 JAM3 COL3A1 UBB HAS2 IRX5 MAF DRD1 SIGLEC15 DIO3 MYH6 SNAI2 CLU PDE4D FZD1 SOX2 HMGB1 DOK5 RUNX1
D	8.23E-08	101	Cellular developmental process	SEMA3A BRINP1 NPTX2 TYRP1 CDH6 CDX1 HES1 DLX2 EPHA4 SOX9 SIX1 MSTN RUNX1 DRAXIN INHBB MAP1A GPRC5B GPRIN1 ID4 MAF SOX2 SLITRK6 NTF3 COL14A1 NKX1-2 AGT MYLK2 CLU ZNF365 SFRP2 ANTXR1 KRT19 TMEM119 HMGB1 HIST2H4A HIST1H4A SNAI2 HGF NTN1 PITX1 TRIB2 GNAO1 AURKA DOK5 FGF9 COMP SCN1B GLI3 CXCL12 UNC5B KAZALD1 DPYSL3 IGFBP5 EPAS1 RDH10 CDKN2C HSPA2 CD63 SORL1 FGF5 DUSP6 ROM1 NCAM2 FGF18 FZD1 KALRN MXRA8…
D	1.05E-07	71	Anatomical structure morphogenesis	PITX1 SEMA3A MYLK2 CDH6 HES1 EPHA4 SOX9 DRAXIN MAP1A SLITRK6 NTF3 COL14A1 HGF CLU AGT JAM3 ANTXR1 KRT19 SOX2 SNAI2 ALX4 NTN1 GNAO1 AURKA FGF9 COMP SCN1B GLI3 CXCL12 UNC5B CDX1 IGFBP5 DLX2 EPAS1 RDH10 NDP SIX1 CHI3L1 CYP1B1 ZNF365 LRIG3 SFRP2 ROM1 MMP16 FGF18 FZD1 KALRN PLXDC1 PLCD3 NTNG1 CCKAR TNFRSF11B MICALL2 COL3A1 HAS2 APLN ID4 CD248 IRX5 FZD8 KRT16 DIO3 MYH6 COL15A1 CD44 CPE UBB RUNX1 DOK5 P…
D	1.05E-07	21	DNA conformation change	HIST1H1A HIST1H2BL HIST2H4A HIST1H2BM HIST1H2BG HIST1H2BE HIST1H2BO HIST1H2BH HIST1H2BB HIST1H2BF HIST1H2BI HIST1H4A SOX9 HIST1H3J HIST1H3D HIST1H3B HIST1H3A HIST1H3F HMGB1 CETN2 UBB
D	1.70E-07	51	Neurogenesis	SEMA3A BRINP1 NPTX2 HES1 EPHA4 SOX9 RUNX1 DRAXIN MAP1A GPRC5B GPRIN1 ID4 SOX2 SLITRK6 NTF3 CLU ZNF365 HGF NTN1 GNAO1 AURKA DOK5 SCN1B GLI3 CXCL12 UNC5B DPYSL3 DLX2 CDKN2C SIX1 AGT SORL1 FGF5 SFRP2 ROM1 NCAM2 KALRN MXRA8 NTNG1 CCKAR MICALL2 JAM3 COL3A1 VXN UBB IRX5 DRD1 DIO3 FZD1 FZD8 HMGB1
