## Supplementary material for "Vitamin D modulation of mitochondrial oxidative metabolism and mTOR enforces stress tolerance and anti-cancer responses": WS4

source	term_name	term_id	adjusted_p_value	negative_log10_of_adjusted_p_value	term_size	query_size	intersection_size	effective_domain_size	intersections
GO:MF	acyl-CoA desaturase activity	GO:0016215	0.001729625	2.7620481	4	166	3	18694	FADS1,SCD,FADS2
GO:MF	oxidoreductase activity, acting on paired donors, with oxidation of a pair of donors resulting in the reduction of molecular oxygen to two molecules of water	GO:0016717	0.004295791	2.366956827	5	166	3	18694	FADS1,SCD,FADS2
GO:MF	linoleoyl-CoA desaturase activity	GO:0016213	0.049608226	1.304446299	2	166	2	18694	FADS1,FADS2
GO:BP	response to organic substance	GO:0010033	4.88E-07	6.311828436	3459	160	65	18092	DDIT4,KDELR3,DNAJB9,BAIAP2L1,ADRB2,NAMPT,OGT,PPP1R15A,DKK1,SERPINE1,AHR,ICAM1,ABCA3,GPR27,SELENOS,HMOX1,SOS1,SQLE,EEF2K,APPL2,ERRFI1,MYOF,MAPKAPK2,STC2,RASL11B,DCN,CXCL8,FABP4,ZFP36L2,ADM,EDEM2,CXCL3,MT2A,ITGA5,HSPB2,DHCR24,FSTL3,CEBPD,KLF9,SOD2,FADS1,SOCS1,MMP15,SCD,CCL2,SPIDR,FOXC2,WIPI1,HLA-A,CCN2,SPRY2,CCN1,MGST1,DUSP1,IRS2,GLUL,PER1,KLF15,RGS2,ANKRD1,BIRC3,MT1X,TNFAIP3,PDK4,HSPB3
GO:BP	response to oxygen-containing compound	GO:1901700	1.11413E-06	5.953062581	1774	160	43	18092	DDIT4,BAIAP2L1,ADRB2,NAMPT,OGT,DKK1,SERPINE1,AHR,ICAM1,GPR27,SELENOS,HMOX1,SOS1,EEF2K,APPL2,ERRFI1,MAPKAPK2,STC2,DCN,CXCL8,ADM,EDEM2,CXCL3,KLF9,SOD2,FADS1,SOCS1,MMP15,SCD,CCL2,SPIDR,FOXC2,CCN2,MGST1,DUSP1,IRS2,GLUL,PER1,KLF15,RGS2,ANKRD1,TNFAIP3,PDK4
GO:BP	response to lipid	GO:0033993	2.74777E-05	4.561019236	937	160	28	18092	DDIT4,DKK1,SERPINE1,AHR,ICAM1,ABCA3,SELENOS,ERRFI1,MAPKAPK2,STC2,DCN,CXCL8,ZFP36L2,ADM,CXCL3,KLF9,SOD2,FADS1,MMP15,SCD,CCL2,CCN2,MGST1,DUSP1,PER1,ANKRD1,TNFAIP3,PDK4
GO:BP	cellular response to chemical stimulus	GO:0070887	6.55219E-05	4.183613202	3438	160	60	18092	DDIT4,KDELR3,ITGA1,DNAJB9,BAIAP2L1,ADRB2,NAMPT,OGT,PPP1R15A,DKK1,SERPINE1,AHR,ICAM1,GPR27,SELENOS,HMOX1,SOS1,EEF2K,APPL2,GSTM4,ERRFI1,MYOF,MAPKAPK2,STC2,RASL11B,VNN1,DCN,CXCL8,FABP4,ZFP36L2,CXCL3,MT2A,ITGA5,FSTL3,CEBPD,KLF9,SOD2,SOCS1,ITGA9,CCL2,SPIDR,FOXC2,WIPI1,HLA-A,CCN2,SPRY2,CCN1,MT1M,MGST1,DUSP1,MT1E,IRS2,PER1,KLF15,ANKRD1,BIRC3,MT1X,TNFAIP3,PDK4,RGCC
GO:BP	cellular response to organic substance	GO:0071310	0.000135675	3.867498981	2812	160	52	18092	DDIT4,KDELR3,DNAJB9,BAIAP2L1,ADRB2,NAMPT,OGT,PPP1R15A,DKK1,SERPINE1,AHR,ICAM1,GPR27,SELENOS,HMOX1,SOS1,EEF2K,APPL2,ERRFI1,MYOF,MAPKAPK2,STC2,RASL11B,DCN,CXCL8,FABP4,ZFP36L2,CXCL3,MT2A,ITGA5,FSTL3,CEBPD,KLF9,SOD2,SOCS1,CCL2,SPIDR,FOXC2,WIPI1,HLA-A,CCN2,SPRY2,CCN1,DUSP1,IRS2,PER1,KLF15,ANKRD1,BIRC3,MT1X,TNFAIP3,PDK4
GO:BP	response to insulin	GO:0032868	0.000143447	3.843308939	299	160	15	18092	BAIAP2L1,OGT,ICAM1,SELENOS,SOS1,EEF2K,APPL2,ERRFI1,ADM,FADS1,SOCS1,FOXC2,IRS2,KLF15,PDK4
GO:BP	response to peptide	GO:1901652	0.000202169	3.694286293	553	160	20	18092	BAIAP2L1,ADRB2,NAMPT,OGT,ICAM1,SELENOS,SOS1,EEF2K,APPL2,ERRFI1,STC2,ADM,FADS1,SOCS1,FOXC2,CCN2,IRS2,KLF15,TNFAIP3,PDK4
GO:BP	response to endogenous stimulus	GO:0009719	0.000390258	3.408647899	1698	160	37	18092	DDIT4,BAIAP2L1,ADRB2,NAMPT,OGT,DKK1,AHR,ICAM1,ABCA3,SELENOS,HMOX1,SOS1,EEF2K,APPL2,ERRFI1,STC2,RASL11B,CXCL8,ZFP36L2,ADM,DHCR24,FSTL3,KLF9,FADS1,SOCS1,CCL2,SPIDR,FOXC2,CCN2,SPRY2,CCN1,DUSP1,IRS2,PER1,KLF15,ANKRD1,PDK4
GO:BP	response to chemical	GO:0042221	0.000408477	3.388832446	4834	160	73	18092	DDIT4,KDELR3,ITGA1,DNAJB9,BAIAP2L1,ADRB2,NAMPT,OGT,PPP1R15A,DKK1,SERPINE1,AHR,ICAM1,ABCA3,GPR27,SELENOS,HMOX1,SOS1,SQLE,EEF2K,ABCC3,APPL2,GSTM4,ERRFI1,MYOF,MAPKAPK2,STC2,RASL11B,VNN1,DCN,CXCL8,FABP4,ZFP36L2,ADM,EDEM2,CXCL3,MT2A,ITGA5,HSPB2,DHCR24,FSTL3,CEBPD,KLF9,SOD2,FADS1,SOCS1,MMP15,ITGA9,SCD,CCL2,SPIDR,FOXC2,WIPI1,HLA-A,CCN2,SPRY2,CCN1,MT1M,MGST1,DUSP1,MT1E,IRS2,GLUL,PER1,KLF15,RGS2,ANKRD1,BI…
GO:BP	response to organonitrogen compound	GO:0010243	0.000699336	3.155314216	1094	160	28	18092	DNAJB9,BAIAP2L1,ADRB2,NAMPT,OGT,AHR,ICAM1,SELENOS,SOS1,EEF2K,APPL2,ERRFI1,STC2,ADM,EDEM2,FADS1,SOCS1,SPIDR,FOXC2,CCN2,MGST1,DUSP1,IRS2,PER1,KLF15,RGS2,TNFAIP3,PDK4
GO:BP	sterol biosynthetic process	GO:0016126	0.001105072	2.956609473	80	160	8	18092	EBP,ERG28,SQLE,FDFT1,CYP51A1,ACAT2,DHCR24,SCD
GO:BP	response to hormone	GO:0009725	0.001416784	2.848696455	933	160	25	18092	DDIT4,BAIAP2L1,OGT,ICAM1,ABCA3,SELENOS,HMOX1,SOS1,EEF2K,APPL2,ERRFI1,STC2,ZFP36L2,ADM,DHCR24,KLF9,FADS1,SOCS1,FOXC2,CCN2,DUSP1,IRS2,PER1,KLF15,PDK4
GO:BP	response to peptide hormone	GO:0043434	0.001755776	2.755530934	466	160	17	18092	BAIAP2L1,OGT,ICAM1,SELENOS,SOS1,EEF2K,APPL2,ERRFI1,STC2,ADM,FADS1,SOCS1,FOXC2,CCN2,IRS2,KLF15,PDK4
GO:BP	response to unfolded protein	GO:0006986	0.001819757	2.739986694	187	160	11	18092	KDELR3,DNAJB9,PPP1R15A,SELENOS,STC2,CXCL8,EDEM2,HSPB2,CCL2,WIPI1,HSPB3
GO:BP	response to nitrogen compound	GO:1901698	0.003050655	2.515606888	1178	160	28	18092	DNAJB9,BAIAP2L1,ADRB2,NAMPT,OGT,AHR,ICAM1,SELENOS,SOS1,EEF2K,APPL2,ERRFI1,STC2,ADM,EDEM2,FADS1,SOCS1,SPIDR,FOXC2,CCN2,MGST1,DUSP1,IRS2,PER1,KLF15,RGS2,TNFAIP3,PDK4
GO:BP	response to topologically incorrect protein	GO:0035966	0.005407239	2.267024471	209	160	11	18092	KDELR3,DNAJB9,PPP1R15A,SELENOS,STC2,CXCL8,EDEM2,HSPB2,CCL2,WIPI1,HSPB3
GO:BP	cellular response to endogenous stimulus	GO:0071495	0.005640113	2.248712213	1434	160	31	18092	DDIT4,BAIAP2L1,ADRB2,NAMPT,OGT,DKK1,AHR,ICAM1,SELENOS,SOS1,EEF2K,APPL2,ERRFI1,RASL11B,CXCL8,ZFP36L2,FSTL3,KLF9,SOCS1,CCL2,SPIDR,FOXC2,CCN2,SPRY2,CCN1,DUSP1,IRS2,PER1,KLF15,ANKRD1,PDK4
GO:BP	negative regulation of apoptotic process	GO:0043066	0.006078485	2.216204653	944	160	24	18092	DKK1,TWIST2,SERPINE1,ICAM1,MERTK,SELENOS,HMOX1,EEF2K,ST3GAL1,VNN1,ITGA5,DHCR24,ANXA4,SOD2,CCL2,FOXC2,SPRY2,CCN1,DUSP1,IRS2,BIRC3,TNFAIP3,TSC22D3,PDK4
GO:BP	cell death	GO:0008219	0.007180446	2.14384856	2322	160	42	18092	DDIT4,H1-0,ITGA1,DCUN1D3,NAMPT,OGT,PPP1R15A,DKK1,TWIST2,SERPINE1,AHR,ICAM1,MERTK,SELENOS,EMP1,HMOX1,SOS1,EEF2K,ST3GAL1,VNN1,ADM,ITGA5,DHCR24,ANXA4,SOD2,CCL2,FOXC2,CCN2,SPRY2,CCN1,DUSP1,SLC25A6,KRT4,IRS2,FRZB,ANKRD1,BIRC3,TNFAIP3,TSC22D3,PDK4,ZBTB16,RGCC
GO:BP	cellular response to peptide	GO:1901653	0.00753356	2.122999775	409	160	15	18092	BAIAP2L1,ADRB2,NAMPT,OGT,ICAM1,SELENOS,SOS1,EEF2K,APPL2,ERRFI1,SOCS1,FOXC2,IRS2,KLF15,PDK4
GO:BP	secondary alcohol biosynthetic process	GO:1902653	0.008460668	2.072595354	74	160	7	18092	EBP,SQLE,FDFT1,CYP51A1,ACAT2,DHCR24,SCD
GO:BP	cholesterol biosynthetic process	GO:0006695	0.008460668	2.072595354	74	160	7	18092	EBP,SQLE,FDFT1,CYP51A1,ACAT2,DHCR24,SCD
GO:BP	negative regulation of programmed cell death	GO:0043069	0.009178086	2.037247862	967	160	24	18092	DKK1,TWIST2,SERPINE1,ICAM1,MERTK,SELENOS,HMOX1,EEF2K,ST3GAL1,VNN1,ITGA5,DHCR24,ANXA4,SOD2,CCL2,FOXC2,SPRY2,CCN1,DUSP1,IRS2,BIRC3,TNFAIP3,TSC22D3,PDK4
GO:BP	apoptotic process	GO:0006915	0.009497237	2.022402734	2018	160	38	18092	DDIT4,H1-0,ITGA1,DCUN1D3,OGT,PPP1R15A,DKK1,TWIST2,SERPINE1,AHR,ICAM1,MERTK,SELENOS,HMOX1,SOS1,EEF2K,ST3GAL1,VNN1,ADM,ITGA5,DHCR24,ANXA4,SOD2,CCL2,FOXC2,SPRY2,CCN1,DUSP1,SLC25A6,IRS2,FRZB,ANKRD1,BIRC3,TNFAIP3,TSC22D3,PDK4,ZBTB16,RGCC
GO:BP	cellular response to oxygen-containing compound	GO:1901701	0.009722824	2.01220758	1251	160	28	18092	DDIT4,BAIAP2L1,ADRB2,NAMPT,OGT,SERPINE1,AHR,ICAM1,GPR27,SELENOS,SOS1,EEF2K,APPL2,ERRFI1,CXCL8,CXCL3,KLF9,SOD2,SOCS1,CCL2,SPIDR,FOXC2,MGST1,IRS2,KLF15,ANKRD1,TNFAIP3,PDK4
GO:BP	detoxification of copper ion	GO:0010273	0.011466456	1.940570793	14	160	4	18092	MT2A,MT1M,MT1E,MT1X
GO:BP	stress response to copper ion	GO:1990169	0.011466456	1.940570793	14	160	4	18092	MT2A,MT1M,MT1E,MT1X
GO:BP	regulation of apoptotic process	GO:0042981	0.014643492	1.834355336	1579	160	32	18092	ITGA1,DCUN1D3,DKK1,TWIST2,SERPINE1,ICAM1,MERTK,SELENOS,HMOX1,SOS1,EEF2K,ST3GAL1,VNN1,ADM,ITGA5,DHCR24,ANXA4,SOD2,CCL2,FOXC2,SPRY2,CCN1,DUSP1,IRS2,FRZB,ANKRD1,BIRC3,TNFAIP3,TSC22D3,PDK4,ZBTB16,RGCC
GO:BP	response to stress	GO:0006950	0.015031565	1.822995805	4199	160	62	18092	DDIT4,GABARAPL1,PLPP3,KDELR3,DNAJB9,ADRB2,NAMPT,PPP1R15A,SERPINE1,ICAM1,MERTK,SELENOS,HMOX1,IL17D,EEF2K,APPL2,ERRFI1,MYOF,MAPKAPK2,STC2,VNN1,DCN,CXCL8,FABP4,ZFP36L2,ADM,EDEM2,CXCL3,MT2A,ITGA5,HSPB2,DHCR24,SOD2,MIOS,FADS1,SOCS1,ITGA9,CCL2,SPIDR,FOXC2,WIPI1,HLA-A,PTX3,CCN2,CCN1,MT1M,MGST1,DUSP1,MT1E,SERPINA3,GLUL,PER1,KLF15,ANKRD1,BIRC3,MYH13,MT1X,TNFAIP3,TSC22D3,PDK4,HSPB3,RGCC
GO:BP	negative regulation of cell death	GO:0060548	0.01525033	1.816720756	1066	160	25	18092	DKK1,TWIST2,SERPINE1,ICAM1,MERTK,SELENOS,HMOX1,EEF2K,ST3GAL1,VNN1,ITGA5,DHCR24,ANXA4,SOD2,CCL2,FOXC2,CCN2,SPRY2,CCN1,DUSP1,IRS2,BIRC3,TNFAIP3,TSC22D3,PDK4
GO:BP	response to nutrient levels	GO:0031667	0.016249807	1.789151796	492	160	16	18092	GABARAPL1,ADRB2,NAMPT,OGT,ICAM1,HMOX1,APPL2,STC2,ADM,SOD2,MIOS,FADS1,WIPI1,GLUL,MYH13,PDK4
GO:BP	cellular response to insulin stimulus	GO:0032869	0.018010349	1.74447788	237	160	11	18092	BAIAP2L1,OGT,SELENOS,SOS1,EEF2K,APPL2,ERRFI1,SOCS1,FOXC2,IRS2,PDK4
GO:BP	regulation of cell death	GO:0010941	0.018587314	1.730783372	1754	160	34	18092	DDIT4,ITGA1,DCUN1D3,DKK1,TWIST2,SERPINE1,ICAM1,MERTK,SELENOS,HMOX1,SOS1,EEF2K,ST3GAL1,VNN1,ADM,ITGA5,DHCR24,ANXA4,SOD2,CCL2,FOXC2,CCN2,SPRY2,CCN1,DUSP1,IRS2,FRZB,ANKRD1,BIRC3,TNFAIP3,TSC22D3,PDK4,ZBTB16,RGCC
GO:BP	detoxification of inorganic compound	GO:0061687	0.020562145	1.686931593	16	160	4	18092	MT2A,MT1M,MT1E,MT1X
GO:BP	stress response to metal ion	GO:0097501	0.020562145	1.686931593	16	160	4	18092	MT2A,MT1M,MT1E,MT1X
GO:BP	programmed cell death	GO:0012501	0.021363844	1.670320594	2172	160	39	18092	DDIT4,H1-0,ITGA1,DCUN1D3,OGT,PPP1R15A,DKK1,TWIST2,SERPINE1,AHR,ICAM1,MERTK,SELENOS,HMOX1,SOS1,EEF2K,ST3GAL1,VNN1,ADM,ITGA5,DHCR24,ANXA4,SOD2,CCL2,FOXC2,SPRY2,CCN1,DUSP1,SLC25A6,KRT4,IRS2,FRZB,ANKRD1,BIRC3,TNFAIP3,TSC22D3,PDK4,ZBTB16,RGCC
GO:BP	steroid biosynthetic process	GO:0006694	0.021470587	1.668156075	197	160	10	18092	EBP,ERG28,SQLE,FDFT1,CYP51A1,ADM,ACAT2,DHCR24,SCD,DHRS11
GO:BP	regulation of programmed cell death	GO:0043067	0.02295172	1.639184761	1614	160	32	18092	ITGA1,DCUN1D3,DKK1,TWIST2,SERPINE1,ICAM1,MERTK,SELENOS,HMOX1,SOS1,EEF2K,ST3GAL1,VNN1,ADM,ITGA5,DHCR24,ANXA4,SOD2,CCL2,FOXC2,SPRY2,CCN1,DUSP1,IRS2,FRZB,ANKRD1,BIRC3,TNFAIP3,TSC22D3,PDK4,ZBTB16,RGCC
GO:BP	response to lipopolysaccharide	GO:0032496	0.031083546	1.507469441	351	160	13	18092	SERPINE1,ICAM1,SELENOS,MAPKAPK2,DCN,CXCL8,ADM,CXCL3,SOD2,CCL2,MGST1,ANKRD1,TNFAIP3
GO:BP	response to extracellular stimulus	GO:0009991	0.036297321	1.440125431	525	160	16	18092	GABARAPL1,ADRB2,NAMPT,OGT,ICAM1,HMOX1,APPL2,STC2,ADM,SOD2,MIOS,FADS1,WIPI1,GLUL,MYH13,PDK4
GO:BP	cellular response to cadmium ion	GO:0071276	0.036710934	1.435204568	37	160	5	18092	HMOX1,MT2A,MT1M,MT1E,MT1X
GO:BP	negative regulation of cellular process	GO:0048523	0.037959626	1.42067808	5208	160	71	18092	DDIT4,H1-0,HECA,PLPP3,ITGA1,DNAJB9,ADRB2,DCUN1D3,NAMPT,OGT,PPP1R15A,DKK1,ETS2,TWIST2,SERPINE1,AHR,ICAM1,MERTK,SELENOS,RNF115,HMOX1,EEF2K,KMT2E,FTH1,CYP51A1,MLLT6,APPL2,ST3GAL1,ERRFI1,DHRS3,MAPKAPK2,JPH2,RASL11B,VNN1,DCN,CXCL8,FABP4,ZFP36L2,ADM,ITGA5,DHCR24,ANXA4,FSTL3,CEBPD,KLF9,SOD2,SOCS1,CCL2,FOXC2,HLA-A,PTX3,TENT5B,CCN2,SPRY2,CCN1,DUSP1,SERPINA3,KRT4,IRS2,PER1,KLF15,FRZB,DUSP5,RGS2,ANKRD1,BIRC…
GO:BP	response to corticosteroid	GO:0031960	0.039226539	1.40642001	168	160	9	18092	DDIT4,ICAM1,ABCA3,ERRFI1,ZFP36L2,ADM,KLF9,CCN2,DUSP1
GO:BP	negative regulation of biological process	GO:0048519	0.04094852	1.387761788	5833	160	77	18092	DDIT4,H1-0,HECA,PLPP3,ITGA1,DNAJB9,ADRB2,DCUN1D3,NAMPT,OGT,PPP1R15A,DKK1,ETS2,TWIST2,SERPINE1,AHR,ICAM1,MERTK,SELENOS,RNF115,HMOX1,IL17D,EEF2K,KMT2E,FTH1,CYP51A1,MLLT6,APPL2,ST3GAL1,ERRFI1,DHRS3,MAPKAPK2,STC2,JPH2,RASL11B,VNN1,DCN,CXCL8,FABP4,ZFP36L2,ADM,MT2A,ITGA5,DHCR24,ANXA4,FSTL3,CEBPD,KLF9,SOD2,SOCS1,CCL2,FOXC2,HLA-A,PTX3,TENT5B,CCN2,SPRY2,CCN1,MT1M,DUSP1,MT1E,SERPINA3,KRT4,IRS2,PER1,KLF15,F…
GO:BP	endoplasmic reticulum unfolded protein response	GO:0030968	0.042635799	1.370225592	130	160	8	18092	KDELR3,DNAJB9,PPP1R15A,SELENOS,STC2,CXCL8,CCL2,WIPI1
GO:BP	response to cadmium ion	GO:0046686	0.048708555	1.312394753	65	160	6	18092	HMOX1,MT2A,SOD2,MT1M,MT1E,MT1X
GO:CC	cytoplasm	GO:0005737	0.015015438	1.823461983	11888	166	128	18963	DDIT4,H1-0,GABARAPL1,CDC37L1,HECA,PLPP3,CPPED1,KDELR3,ITGA1,DNAJB9,APOOL,BAIAP2L1,ADRB2,DCUN1D3,NAMPT,OGT,PPP1R15A,DKK1,ETS2,CYSTM1,SHROOM3,PPP1R3C,TWIST2,SERPINE1,AHR,EBP,ERG28,ABCA3,PDE7B,XYLT1,MERTK,SELENOS,PYGB,EIF2D,RNF115,HMOX1,SOS1,GLCCI1,SQLE,FDFT1,MBNL1,EEF2K,KMT2E,FTH1,CYP51A1,ANKRD16,APPL2,MTERF2,ST3GAL1,GSTM4,SAT1,TMEM192,ERRFI1,MFGE8,CNDP2,GPC4,MYOF,DHRS3,MAPKAPK2,STC2,JPH2,VNN1,DCN,…
KEGG	Steroid biosynthesis	KEGG:00100	0.000247259	3.606847848	20	96	5	7987	EBP,SQLE,FDFT1,CYP51A1,DHCR24
KEGG	Mineral absorption	KEGG:04978	0.005656482	2.247453573	59	96	6	7987	HMOX1,FTH1,MT2A,MT1M,MT1E,MT1X
KEGG	Biosynthesis of unsaturated fatty acids	KEGG:01040	0.022659652	1.644746771	27	96	4	7987	FADS1,ACOT7,SCD,FADS2
REAC	Cholesterol biosynthesis	REAC:R-HSA-191273	9.16194E-05	4.038012514	24	121	6	10531	EBP,SQLE,FDFT1,CYP51A1,ACAT2,DHCR24
REAC	Metallothioneins bind metals	REAC:R-HSA-5661231	0.002040567	2.69024912	11	121	4	10531	MT2A,MT1M,MT1E,MT1X
REAC	Response to metal ions	REAC:R-HSA-5660526	0.006026464	2.219937426	14	121	4	10531	MT2A,MT1M,MT1E,MT1X
WP	Nuclear Receptors Meta-Pathway	WP:WP2882	9.6207E-06	5.016793341	315	105	19	7399	AHR,HMOX1,ABCC3,FTH1,GSTM4,MFGE8,MYOF,SCD,CCL2,FKBP5,SLC19A2,MGST1,IRS2,RGS2,ANKRD1,BIRC3,TNFAIP3,TSC22D3,PDK4
WP	Cholesterol metabolism (includes both Bloch and Kandutsch-Russell pathways)	WP:WP4718	2.94852E-05	4.530395356	46	105	8	7399	EBP,SQLE,FDFT1,CYP51A1,DHCR24,FADS1,SCD,FADS2
WP	Adipogenesis	WP:WP236	0.000256985	3.59009182	129	105	11	7399	NAMPT,SERPINE1,AHR,MBNL1,CEBPD,SOCS1,SCD,FOXC2,IRS2,KLF15,FRZB
WP	Glucocorticoid Receptor Pathway	WP:WP2880	0.000805319	3.094032091	70	105	8	7399	MFGE8,CCL2,SLC19A2,RGS2,ANKRD1,BIRC3,TNFAIP3,TSC22D3
WP	Cholesterol Biosynthesis with Skeletal Dysplasias	WP:WP4804	0.013099631	1.882740933	7	105	3	7399	EBP,CYP51A1,DHCR24
WP	Zinc homeostasis	WP:WP3529	0.02231654	1.651373142	37	105	5	7399	MT1L,MT2A,MT1M,MT1E,MT1X
WP	Lung fibrosis	WP:WP3624	0.035060631	1.455180272	63	105	6	7399	HMOX1,CXCL8,MT2A,CCL2,PTX3,CCN2
TF	Factor: E2F-2; motif: GCGCGCGCGYW; match class: 1	TF:M11531_1	0.000344495	3.462817138	12352	173	140	19728	DDIT4,H1-0,HECA,PLPP3,CPPED1,KDELR3,ITGA1,DNAJB9,APOOL,BAIAP2L1,ADRB2,DCUN1D3,NAMPT,OGT,PPP1R15A,ETS2,CYSTM1,PPP1R3C,TWIST2,FAM43A,SLC66A3,AHR,EBP,ICAM1,ERG28,ABCA3,LRFN4,XYLT1,MERTK,GPR27,SELENOS,PYGB,EIF2D,RNF115,HMOX1,IL17D,FAM89A,SOS1,GLCCI1,MB21D2,SQLE,FDFT1,MBNL1,EEF2K,FJX1,ABCC3,KMT2E,FTH1,CYP51A1,MLLT6,ANKRD16,APPL2,ST3GAL1,GSTM4,KCNC4,SAT1,TMEM192,ERRFI1,MFGE8,CNDP2,GPC4,NT5DC3,DHRS3,MAP…
TF	Factor: E2F-2; motif: GCGCGCGCGYW	TF:M11531	0.004453927	2.351256882	13273	173	144	19728	DDIT4,H1-0,HECA,PLPP3,CPPED1,KDELR3,ITGA1,DNAJB9,APOOL,BAIAP2L1,ADRB2,DCUN1D3,NAMPT,OGT,PPP1R15A,ETS2,CYSTM1,PPP1R3C,TWIST2,FAM43A,SLC66A3,AHR,EBP,ICAM1,ERG28,ABCA3,LRFN4,XYLT1,MERTK,GPR27,SELENOS,PYGB,EIF2D,RNF115,HMOX1,IL17D,FAM89A,SOS1,GLCCI1,MB21D2,SQLE,FDFT1,MBNL1,EEF2K,FJX1,ABCC3,KMT2E,FTH1,CYP51A1,MLLT6,ANKRD16,APPL2,MTERF2,ST3GAL1,GSTM4,KCNC4,SAT1,TMEM192,ERRFI1,MFGE8,CNDP2,GPC4,NT5DC3,DH…
TF	Factor: Kaiso; motif: GCMGGGRGCRGS	TF:M03876	0.007269195	2.138513693	13625	173	146	19728	DDIT4,H1-0,GABARAPL1,CDC37L1,HECA,PLPP3,CPPED1,KDELR3,ITGA1,APOOL,BAIAP2L1,DCUN1D3,NAMPT,PPP1R15A,DKK1,ETS2,CYSTM1,PPP1R3C,TWIST2,FAM43A,SLC66A3,AHR,EBP,ICAM1,ERG28,ABCA3,PDE7B,LRFN4,XYLT1,MERTK,GPR27,SELENOS,PYGB,EIF2D,EMP1,RNF115,HMOX1,IL17D,FAM89A,SOS1,GLCCI1,MB21D2,SQLE,FDFT1,MBNL1,FJX1,ABCC3,KMT2E,FTH1,CYP51A1,MLLT6,ANKRD16,APPL2,ST3GAL1,GSTM4,KCNC4,TMEM192,ERRFI1,GPC4,NT5DC3,DHRS3,MAPKAPK2,…
TF	Factor: E2F; motif: GGCGSG; match class: 1	TF:M00803_1	0.011541959	1.937720488	10231	173	119	19728	DDIT4,H1-0,GABARAPL1,CDC37L1,HECA,PLPP3,KDELR3,ITGA1,APOOL,NAMPT,PPP1R15A,ETS2,CYSTM1,TWIST2,SLC66A3,AHR,EBP,ICAM1,ERG28,ABCA3,LRFN4,XYLT1,MERTK,GPR27,SELENOS,PYGB,HMOX1,IL17D,FAM89A,SOS1,GLCCI1,MB21D2,SQLE,FDFT1,EEF2K,FJX1,ABCC3,FTH1,CYP51A1,MLLT6,ANKRD16,APPL2,ST3GAL1,GSTM4,KCNC4,TMEM192,ERRFI1,MFGE8,GPC4,NT5DC3,DHRS3,MAPKAPK2,STC2,TMEM47,RASL11B,MAP3K1,FOXL1,SLC17A5,ZFP36L2,ADM,TRAPPC11,EDEM2,…
TF	Factor: ZF5; motif: NRNGNGCGCGCWN; match class: 1	TF:M00333_1	0.015657537	1.805276542	12402	173	136	19728	DDIT4,H1-0,GABARAPL1,HECA,PLPP3,CPPED1,KDELR3,ITGA1,DNAJB9,BAIAP2L1,ADRB2,DCUN1D3,NAMPT,OGT,ETS2,CYSTM1,PPP1R3C,TWIST2,FAM43A,SLC66A3,SERPINE1,AHR,ICAM1,ERG28,ABCA3,LRFN4,XYLT1,MERTK,GPR27,SELENOS,PYGB,EMP1,RNF115,IL17D,FAM89A,SOS1,GLCCI1,MB21D2,SQLE,FDFT1,MBNL1,EEF2K,FJX1,ABCC3,KMT2E,FTH1,CYP51A1,MLLT6,ANKRD16,APPL2,ST3GAL1,GSTM4,KCNC4,SAT1,TMEM192,ERRFI1,MFGE8,CNDP2,GPC4,NT5DC3,DHRS3,STC2,JPH2,…
TF	Factor: TCF-1; motif: ACATCGRGRCGCTGW	TF:M11601	0.027180641	1.56574031	14830	173	153	19728	DDIT4,H1-0,GABARAPL1,CDC37L1,HECA,PLPP3,KDELR3,ITGA1,DNAJB9,APOOL,BAIAP2L1,DCUN1D3,NAMPT,OGT,PPP1R15A,DKK1,ETS2,CYSTM1,PPP1R3C,TWIST2,FAM43A,SLC66A3,AHR,EBP,ICAM1,ERG28,ABCA3,LRFN4,XYLT1,MERTK,GPR27,SELENOS,PYGB,EMP1,RNF115,HMOX1,IL17D,FAM89A,SOS1,GLCCI1,MB21D2,SQLE,FDFT1,MBNL1,EEF2K,FJX1,ABCC3,KMT2E,FTH1,CYP51A1,MLLT6,ANKRD16,APPL2,MTERF2,ST3GAL1,GSTM4,KCNC4,SAT1,TMEM192,ERRFI1,MFGE8,CNDP2,GPC4,…
TF	Factor: E2F-3:HES-7; motif: NNNSGCGCSNNNNNCRCGYGNN; match class: 1	TF:M08526_1	0.03141834	1.50281677	15000	173	154	19728	DDIT4,H1-0,GABARAPL1,CDC37L1,HECA,PLPP3,CPPED1,KDELR3,ITGA1,DNAJB9,APOOL,BAIAP2L1,DCUN1D3,NAMPT,OGT,DKK1,ETS2,CYSTM1,PPP1R3C,TWIST2,FAM43A,SLC66A3,AHR,EBP,ICAM1,ERG28,ABCA3,PDE7B,LRFN4,XYLT1,MERTK,GPR27,SELENOS,PYGB,EIF2D,EMP1,RNF115,HMOX1,IL17D,FAM89A,SOS1,GLCCI1,MB21D2,SQLE,FDFT1,MBNL1,EEF2K,FJX1,ABCC3,KMT2E,FTH1,CYP51A1,MLLT6,ANKRD16,APPL2,MTERF2,ST3GAL1,GSTM4,KCNC4,SAT1,TMEM192,ERRFI1,MFGE8,C…
MIRNA	hsa-miR-335-5p	MIRNA:hsa-miR-335-5p	0.008497471	2.070710301	2572	161	50	14849	GABARAPL1,PLPP3,ITGA1,DNAJB9,DKK1,SHROOM3,PPP1R3C,ICAM1,ABCA3,MERTK,PYGB,EMP1,HMOX1,GLCCI1,SQLE,FDFT1,MBNL1,ABCC3,KMT2E,CYP51A1,SAT1,MFGE8,NT5DC3,DHRS3,CXCL8,FABP4,SLC17A5,EDEM2,CXCL3,AHNAK,DHCR24,ATP10A,DENND3,SLC22A15,KLF9,FADS1,HSD17B7P2,SCD,ABCA8,FADS2,DEPP1,SERPINA3,KRT4,PER1,DUSP5,TSC22D3,PDK4,DMGDH,HSPB3,RGCC
MIRNA	hsa-miR-124-3p	MIRNA:hsa-miR-124-3p	0.042671828	1.369858751	1442	161	32	14849	DDIT4,PLPP3,TWIST2,SLC66A3,SERPINE1,AHR,EMP1,HMOX1,FAM89A,SOS1,MBNL1,ABCC3,APPL2,KCNC4,DHRS3,MAPKAPK2,STC2,CXCL8,SLC17A5,ZFP36L2,SMIM12,PSD4,ACAT2,DHCR24,FSTL3,KLF9,CCL2,HLA-A,CCN2,SPRY2,CCN1,TSC22D3
HPA	liver; hepatocytes[≥Medium]	HPA:0290402	0.011290638	1.947281513	3602	105	55	10596	H1-0,CDC37L1,DNAJB9,APOOL,BAIAP2L1,DCUN1D3,OGT,AHR,EBP,ERG28,ABCA3,XYLT1,MERTK,GPR27,EIF2D,RNF115,FAM89A,FDFT1,MBNL1,FTH1,MLLT6,APPL2,ST3GAL1,GSTM4,TMEM192,CNDP2,GPC4,DHRS3,TMEM47,MAP3K1,EDEM2,SMIM12,ACAT2,DHCR24,ANXA4,FSTL3,SOD2,MIOS,FADS1,SCD,ABCA8,SPIDR,FKBP5,CCN2,SPRY2,MGST1,FADS2,MT1E,SLC25A6,IRS2,GLUL,GASK1A,FRG1,DMGDH,RGCC
HPA	kidney	HPA:0270000	0.028258908	1.548844623	7843	105	93	10596	DDIT4,H1-0,GABARAPL1,CDC37L1,DNAJB9,APOOL,BAIAP2L1,DCUN1D3,NAMPT,OGT,PPP1R15A,SHROOM3,AHR,EBP,ICAM1,ERG28,ABCA3,LRFN4,XYLT1,MERTK,GPR27,SELENOS,PYGB,EIF2D,RNF115,HMOX1,FAM89A,GLCCI1,SQLE,FDFT1,MBNL1,ABCC3,FTH1,MLLT6,APPL2,MTERF2,ST3GAL1,GSTM4,SAT1,TMEM192,MFGE8,CNDP2,GPC4,MYOF,DHRS3,MAPKAPK2,JPH2,TMEM47,DCN,CXCL8,NAV2,MAP3K1,ZFP36L2,EDEM2,SMIM12,PSD4,ACAT2,DHCR24,ANXA4,DIAPH2,SLC22A15,FSTL3,SOD2,…
HPA	kidney; cells in tubules[≥Low]	HPA:0270361	0.03730359	1.42824937	7622	105	91	10596	DDIT4,H1-0,GABARAPL1,CDC37L1,DNAJB9,APOOL,BAIAP2L1,DCUN1D3,NAMPT,OGT,PPP1R15A,SHROOM3,AHR,EBP,ERG28,ABCA3,LRFN4,XYLT1,MERTK,GPR27,SELENOS,PYGB,EIF2D,RNF115,HMOX1,FAM89A,GLCCI1,SQLE,FDFT1,MBNL1,ABCC3,FTH1,MLLT6,APPL2,MTERF2,ST3GAL1,GSTM4,SAT1,TMEM192,MFGE8,CNDP2,GPC4,MYOF,DHRS3,MAPKAPK2,JPH2,TMEM47,CXCL8,NAV2,MAP3K1,ZFP36L2,EDEM2,SMIM12,PSD4,ACAT2,DHCR24,ANXA4,DIAPH2,SLC22A15,FSTL3,SOD2,MIOS,FADS1…
HPA	liver	HPA:0290000	0.045065117	1.346159494	6120	105	78	10596	DDIT4,H1-0,GABARAPL1,CDC37L1,DNAJB9,APOOL,BAIAP2L1,DCUN1D3,NAMPT,OGT,AHR,EBP,ERG28,ABCA3,XYLT1,MERTK,GPR27,SELENOS,EIF2D,RNF115,FAM89A,GLCCI1,SQLE,FDFT1,MBNL1,FTH1,MLLT6,APPL2,ST3GAL1,GSTM4,SAT1,TMEM192,MFGE8,CNDP2,GPC4,MYOF,DHRS3,MAPKAPK2,JPH2,TMEM47,NAV2,MAP3K1,EDEM2,SMIM12,ACAT2,DHCR24,ANXA4,DIAPH2,FSTL3,SOD2,MIOS,FADS1,SOCS1,ITGA9,SCD,ABCA8,SPIDR,FKBP5,WIPI1,CCN2,SPRY2,MGST1,FADS2,MT1E,SLC25A…
CORUM	KMT2E-OGT-USP7 complex	CORUM:7540	0.04989406	1.301951157	3	27	2	3624	OGT,KMT2E
