## Supplementary material for "Vitamin D modulation of mitochondrial oxidative metabolism and mTOR enforces stress tolerance and anti-cancer responses": WS6

### Sheet: gsea_report_for_VitD_24hr
NAME	GS<br> follow link to MSigDB	GS DETAILS	SIZE	ES	NES	NOM p-val	FDR q-val	FWER p-val	RANK AT MAX	LEADING EDGE
HALLMARK_TNFA_SIGNALING_VIA_NFKB	HALLMARK_TNFA_SIGNALING_VIA_NFKB	Details ...	25	0.389998	1.6713	0.0244989	0.446766	0.357	143	tags=56%, list=33%, signal=79%
HALLMARK_APICAL_JUNCTION	HALLMARK_APICAL_JUNCTION	Details ...	9	0.523272	1.60718	0.0343949	0.337219	0.488	108	tags=56%, list=25%, signal=72%
HALLMARK_KRAS_SIGNALING_DN	HALLMARK_KRAS_SIGNALING_DN	Details ...	8	0.53331	1.58286	0.0417755	0.265735	0.549	133	tags=75%, list=31%, signal=106%
HALLMARK_HYPOXIA	HALLMARK_HYPOXIA	Details ...	18	0.396316	1.5587	0.0408163	0.23028	0.604	42	tags=33%, list=10%, signal=35%
HALLMARK_EPITHELIAL_MESENCHYMAL_TRANSITION	HALLMARK_EPITHELIAL_MESENCHYMAL_TRANSITION	Details ...	24	0.371355	1.55554	0.0523446	0.187635	0.609	69	tags=38%, list=16%, signal=42%
HALLMARK_COMPLEMENT	HALLMARK_COMPLEMENT	Details ...	9	0.448799	1.37871	0.117268	0.390047	0.92	119	tags=56%, list=27%, signal=75%
HALLMARK_INTERFERON_GAMMA_RESPONSE	HALLMARK_INTERFERON_GAMMA_RESPONSE	Details ...	14	0.376951	1.36037	0.125592	0.365404	0.934	126	tags=50%, list=29%, signal=68%
HALLMARK_KRAS_SIGNALING_UP	HALLMARK_KRAS_SIGNALING_UP	Details ...	16	0.366393	1.34486	0.13318	0.34334	0.95	129	tags=50%, list=30%, signal=68%
HALLMARK_COAGULATION	HALLMARK_COAGULATION	Details ...	8	0.428224	1.22517	0.226268	0.504207	0.998	113	tags=50%, list=26%, signal=66%
HALLMARK_MTORC1_SIGNALING	HALLMARK_MTORC1_SIGNALING	Details ...	13	0.336853	1.16075	0.283175	0.569007	1	182	tags=62%, list=42%, signal=102%
HALLMARK_BILE_ACID_METABOLISM	HALLMARK_BILE_ACID_METABOLISM	Details ...	7	0.361934	1.01789	0.438896	0.802572	1	152	tags=57%, list=35%, signal=86%
HALLMARK_APOPTOSIS	HALLMARK_APOPTOSIS	Details ...	12	0.270135	0.927596	0.536527	0.923214	1	14	tags=17%, list=3%, signal=17%
HALLMARK_ESTROGEN_RESPONSE_EARLY	HALLMARK_ESTROGEN_RESPONSE_EARLY	Details ...	15	0.248677	0.902186	0.590643	0.898939	1	63	tags=27%, list=14%, signal=30%
HALLMARK_P53_PATHWAY	HALLMARK_P53_PATHWAY	Details ...	9	0.270101	0.837077	0.67	0.956639	1	133	tags=44%, list=31%, signal=63%
HALLMARK_E2F_TARGETS	HALLMARK_E2F_TARGETS	Details ...	7	0.28876	0.79166	0.710145	0.97248	1	282	tags=86%, list=65%, signal=239%
HALLMARK_UV_RESPONSE_DN	HALLMARK_UV_RESPONSE_DN	Details ...	16	0.206044	0.761664	0.759627	0.955349	1	35	tags=19%, list=8%, signal=20%
HALLMARK_MYOGENESIS	HALLMARK_MYOGENESIS	Details ...	10	0.229243	0.719472	0.829787	0.952861	1	88	tags=30%, list=20%, signal=37%
HALLMARK_CHOLESTEROL_HOMEOSTASIS	HALLMARK_CHOLESTEROL_HOMEOSTASIS	Details ...	8	0.211838	0.619909	0.906615	1	1	78	tags=25%, list=18%, signal=30%
HALLMARK_ANDROGEN_RESPONSE	HALLMARK_ANDROGEN_RESPONSE	Details ...	10	0.186231	0.588534	0.918885	0.978568	1	152	tags=40%, list=35%, signal=60%
HALLMARK_GLYCOLYSIS	HALLMARK_GLYCOLYSIS	Details ...	12	0.151882	0.519833	0.960947	0.971162	1	46	tags=17%, list=11%, signal=18%

### Sheet: gsea_report_for_VitD_48hr
NAME	GS<br> follow link to MSigDB	GS DETAILS	SIZE	ES	NES	NOM p-val	FDR q-val	FWER p-val	RANK AT MAX	LEADING EDGE
HALLMARK_TNFA_SIGNALING_VIA_NFKB	HALLMARK_TNFA_SIGNALING_VIA_NFKB	Details ...	36	0.550927	3.44903	0	0	0	79	tags=50%, list=9%, signal=53%
HALLMARK_HYPOXIA	HALLMARK_HYPOXIA	Details ...	26	0.604229	3.25805	0	0	0	171	tags=73%, list=20%, signal=89%
HALLMARK_INTERFERON_GAMMA_RESPONSE	HALLMARK_INTERFERON_GAMMA_RESPONSE	Details ...	18	0.473867	2.23625	0.0031348	0.0103748	0.016	135	tags=56%, list=16%, signal=65%
HALLMARK_IL2_STAT5_SIGNALING	HALLMARK_IL2_STAT5_SIGNALING	Details ...	13	0.537024	2.19157	0.00271003	0.00927918	0.019	234	tags=77%, list=28%, signal=105%
HALLMARK_GLYCOLYSIS	HALLMARK_GLYCOLYSIS	Details ...	16	0.456346	2.04199	0	0.016871	0.045	185	tags=63%, list=22%, signal=79%
HALLMARK_UNFOLDED_PROTEIN_RESPONSE	HALLMARK_UNFOLDED_PROTEIN_RESPONSE	Details ...	10	0.469737	1.67106	0.0436047	0.115774	0.333	227	tags=70%, list=27%, signal=95%
HALLMARK_CHOLESTEROL_HOMEOSTASIS	HALLMARK_CHOLESTEROL_HOMEOSTASIS	Details ...	10	0.44284	1.64837	0.026455	0.107965	0.357	472	tags=100%, list=56%, signal=225%
HALLMARK_MTORC1_SIGNALING	HALLMARK_MTORC1_SIGNALING	Details ...	17	0.345681	1.53994	0.0630631	0.152905	0.515	208	tags=59%, list=25%, signal=77%
HALLMARK_PEROXISOME	HALLMARK_PEROXISOME	Details ...	8	0.446401	1.4583	0.111399	0.187535	0.62	245	tags=75%, list=29%, signal=105%
HALLMARK_XENOBIOTIC_METABOLISM	HALLMARK_XENOBIOTIC_METABOLISM	Details ...	10	0.389096	1.42422	0.0837838	0.194112	0.68	115	tags=40%, list=14%, signal=46%
HALLMARK_INFLAMMATORY_RESPONSE	HALLMARK_INFLAMMATORY_RESPONSE	Details ...	18	0.310562	1.42166	0.0960961	0.177928	0.683	242	tags=61%, list=29%, signal=84%
HALLMARK_ANDROGEN_RESPONSE	HALLMARK_ANDROGEN_RESPONSE	Details ...	13	0.345731	1.37126	0.104615	0.203315	0.77	114	tags=46%, list=14%, signal=53%
HALLMARK_P53_PATHWAY	HALLMARK_P53_PATHWAY	Details ...	16	0.287635	1.27366	0.177326	0.273122	0.881	63	tags=31%, list=7%, signal=33%
HALLMARK_APOPTOSIS	HALLMARK_APOPTOSIS	Details ...	17	0.275002	1.26861	0.151604	0.259738	0.887	209	tags=47%, list=25%, signal=61%
HALLMARK_COMPLEMENT	HALLMARK_COMPLEMENT	Details ...	10	0.31985	1.24111	0.173913	0.268044	0.916	36	tags=30%, list=4%, signal=31%
HALLMARK_ESTROGEN_RESPONSE_EARLY	HALLMARK_ESTROGEN_RESPONSE_EARLY	Details ...	17	0.268406	1.22395	0.195719	0.270486	0.935	116	tags=35%, list=14%, signal=40%
HALLMARK_IL6_JAK_STAT3_SIGNALING	HALLMARK_IL6_JAK_STAT3_SIGNALING	Details ...	7	0.395363	1.19627	0.219697	0.280523	0.949	115	tags=43%, list=14%, signal=49%
HALLMARK_ALLOGRAFT_REJECTION	HALLMARK_ALLOGRAFT_REJECTION	Details ...	11	0.309051	1.18904	0.260163	0.271735	0.951	135	tags=45%, list=16%, signal=53%
HALLMARK_EPITHELIAL_MESENCHYMAL_TRANSITION	HALLMARK_EPITHELIAL_MESENCHYMAL_TRANSITION	Details ...	37	0.192055	1.1777	0.256757	0.267331	0.956	84	tags=24%, list=10%, signal=26%
HALLMARK_UV_RESPONSE_UP	HALLMARK_UV_RESPONSE_UP	Details ...	14	0.272211	1.14195	0.295522	0.286995	0.97	115	tags=36%, list=14%, signal=41%
HALLMARK_TGF_BETA_SIGNALING	HALLMARK_TGF_BETA_SIGNALING		7	0.351303	1.08861	0.359903	0.32705	0.987	50	tags=29%, list=6%, signal=30%
