## Supplementary material for "Vitamin D modulation of mitochondrial oxidative metabolism and mTOR enforces stress tolerance and anti-cancer responses": WS7

	Veh24hr1	Veh24hr2	VitD24hr1	VitD24hr2
ENSG00000158864 : NDUFS2	2.40937841	3.047764259	2.715509499	3.691874768
ENSG00000147614 : ATP6V0D2	2.864163296	3.047764259	2	2
ENSG00000107902 : LHPP	2.577412104	3.648303113	2.279793386	3.691874768
ENSG00000198886 : MT-ND4	12.16666165	12.23506631	13.14932469	13.12724156
ENSG00000161281 : COX7A1	4.152245546	3.648303113	2.892262027	3.779704863
ENSG00000166260 : COX11	4.041620764	2.616980395	3.320858403	2.685617105
ENSG00000105675 : ATP4A	3.487807409	4.159888066	4.278691981	4.153008322
ENSG00000110719 : TCIRG1	2	3.519952647	2.514038426	2.491179127
ENSG00000010256 : UQCRC1	3.400847935	2.616980395	2.279793386	2
ENSG00000152234 : ATP5F1A	3.569821985	4.322638776	4.457972752	4.153008322
ENSG00000115286 : NDUFS7	4.396563708	4.397609827	4.714695282	5.053229142
ENSG00000267855 : NDUFA7	2.988659535	4.159888066	3.049703972	2.491179127
ENSG00000159720 : ATP6V0D1	5.038874456	5.577739061	5.085889491	4.73948197
ENSG00000159199 : ATP5MC1	2.219161375	2	2.279793386	2.491179127
ENSG00000250565 : ATP6V1E2	2.219161375	3.047764259	3.439446578	2.491179127
ENSG00000167863 : ATP5PD	2.864163296	3.875115206	3.439446578	3.862493393
ENSG00000167283 : ATP5MG	4.303740314	4.071066175	3.549022988	2.856935046
ENSG00000128609 : NDUFA5	2.864163296	3.047764259	2	2.685617105
ENSG00000073578 : SDHA	6.58303418	6.337127722	5.768421431	5.805187471
ENSG00000099795 : NDUFB7	6.819331884	7.886772978	6.880920275	6.326456875
ENSG00000004779 : NDUFAB1	3.569821985	3.047764259	2.892262027	4.085678118
ENSG00000115944 : COX7A2L	2.727900365	2.848391772	3.191642265	2.856935046
ENSG00000204370 : SDHD	2.864163296	2.341223973	2	3.148465359
ENSG00000065518 : NDUFB4	4.605437147	3.875115206	5.011261835	4.601676343
ENSG00000128524 : ATP6V1F	2.40937841	3.379058332	2	2.266392701
ENSG00000140740 : UQCRC2	12.51898659	12.42680287	12.99373242	12.91286939
ENSG00000112695 : COX7A2	3.721063865	2.848391772	2.892262027	3.691874768
ENSG00000198786 : MT-ND5	10.75097036	10.7285798	11.17064734	11.2078463
ENSG00000166136 : NDUFB8	3.569821985	2.848391772	3.745982084	3.862493393
ENSG00000228253 : MT-ATP8	6.200850659	6.464644864	7.094795815	6.000626423
ENSG00000109390 : NDUFC1	2.864163296	2.341223973	3.191642265	2
ENSG00000179091 : CYC1	2.219161375	3.222900086	2	2.491179127
ENSG00000173660 : UQCRH	4.396563708	3.976414964	5.156845937	4.278917139
ENSG00000138777 : PPA2	2.864163296	2	2	3.148465359
ENSG00000198712 : MT-CO2	14.25039809	14.24189802	14.53100778	14.58983838
ENSG00000071553 : ATP6AP1	3.721063865	4.468876637	4.400652726	4.015051145
ENSG00000154518 : ATP5MC3	4.483774139	3.379058332	4.213613904	4.449303927
ENSG00000033627 : ATP6V0A1	3.103260706	2.341223973	3.191642265	2.266392701
ENSG00000212907 : MT-ND4L	9.362509901	9.240560501	9.983659153	9.970654771
ENSG00000184752 : NDUFA12	2	2.848391772	2.279793386	3.010051523
ENSG00000174886 : NDUFA11	3.209424589	3.519952647	4.213613904	3.390872817
ENSG00000014919 : COX15	2.864163296	3.379058332	2.715509499	3.691874768
ENSG00000180817 : PPA1	4.350898418	4.835340193	5.011261835	4.153008322
ENSG00000186009 : ATP4B	2.864163296	3.047764259	2.715509499	2.266392701
ENSG00000198938 : MT-CO3	14.60453873	14.54564334	14.15883142	14.1513716
ENSG00000130414 : NDUFA10	3.103260706	3.766161836	3.919253536	3.148465359
ENSG00000198695 : MT-ND6	8.173939374	8.321602535	8.811097514	8.803833367
ENSG00000114573 : ATP6V1A	12.05873384	12.08046115	11.97416881	12.0183224
ENSG00000117410 : ATP6V0B	4.918819239	5.082577499	5.257137422	5.017544473
ENSG00000147416 : ATP6V1B2	4.303740314	4.397609827	4.972448614	5.017544473
ENSG00000023228 : NDUFS1	3.308308801	2.848391772	2.715509499	3.498337398
ENSG00000006695 : COX10	9.326098174	9.374183137	9.667110492	9.482627463
ENSG00000183648 : NDUFB1	9.759785713	9.530183889	9.32208686	9.25256197
ENSG00000135390 : ATP5MC2	6.347573156	6.549286971	6.400399576	6.68600661
ENSG00000198840 : MT-ND3	11.97748642	12.03861742	12.10244268	12.10322853
ENSG00000154723 : ATP5PF	2.864163296	3.766161836	3.549022988	3.274754395
ENSG00000099624 : ATP5F1D	4.097993223	4.159888066	3.998662762	3.598349029
ENSG00000124172 : ATP5F1E	6.263807956	6.176097589	6.760783164	6.000626423
ENSG00000198804 : MT-CO1	15.78131142	15.79716449	16.01256118	16.04665949
ENSG00000198727 : MT-CYB	11.89238544	11.99816101	12.13080986	12.04764403
ENSG00000156467 : UQCRB	4.440827803	3.766161836	4.145460992	4.153008322
ENSG00000119013 : NDUFB3	4.6438136	4.397609827	4.400652726	3.940787857
ENSG00000131143 : COX4I1	4.717633428	4.723219766	5.224475502	5.088052424
ENSG00000126267 : COX6B1	12.50732589	12.40907583	12.41847906	12.30449467
ENSG00000127184 : COX7C	13.20324952	13.07587669	13.09742445	13.10775238
ENSG00000113732 : ATP6V0E1	11.86116957	11.63545625	12.0570799	11.95311362
ENSG00000185344 : ATP6V0A2	5.176128056	5.477622229	5.600399694	5.650696383
ENSG00000164919 : COX6C	2.864163296	2.341223973	3.191642265	2.685617105
ENSG00000110717 : NDUFS8	10.68118783	10.81573578	10.59733719	10.38891623
ENSG00000135940 : COX5B	10.95216737	10.89873189	10.85242112	10.87048981
ENSG00000119421 : NDUFA8	8.652234613	8.52757351	8.274364169	8.345315742
ENSG00000178741 : COX5A	11.48141772	11.46345747	11.53890073	11.38063088
ENSG00000213619 : NDUFS3	10.25420306	10.08799423	9.976321363	9.827299602
ENSG00000155097 : ATP6V1C1	11.11041231	10.96339698	10.84371067	10.76077967
ENSG00000198899 : MT-ATP6	11.16997222	11.19515116	11.41094041	11.46543372
ENSG00000241837 : ATP5PO	12.1341751	12.02427218	12.16536759	12.14826788
ENSG00000140990 : NDUFB10	11.55374363	11.53784658	11.47655551	11.34147959
ENSG00000136888 : ATP6V1G1	11.03391004	11.04582711	10.84371067	10.76077967
ENSG00000110955 : ATP5F1B	14.89090079	14.88142831	15.0728363	14.97455449
ENSG00000178127 : NDUFV2	2.727900365	3.222900086	3.439446578	3.148465359
ENSG00000198888 : MT-ND1	9.612760474	9.597321969	9.605027651	9.600376571
ENSG00000186010 : NDUFA13	12.3379109	12.49907205	12.14723955	12.02704143
ENSG00000176340 : COX8A	11.65937392	11.67272309	11.54800379	11.48964726
ENSG00000198763 : MT-ND2	9.342232664	9.428824472	9.420892654	9.403618656
ENSG00000111775 : COX6A1	12.21605099	12.2452514	12.12750135	12.00300742
ENSG00000164405 : UQCRQ	11.83004361	11.58522333	11.50232879	11.51105723
ENSG00000125356 : NDUFA1	10.60299617	10.56338279	10.50601628	10.47858862
ENSG00000169021 : UQCRFS1	11.57033877	11.58020307	11.80844606	11.63361342
ENSG00000131174 : COX7B	11.29768962	10.87678931	10.82136042	11.08554714
ENSG00000233954 : UQCRHL	10.18187816	10.10906102	10.25426274	10.08389346
ENSG00000127540 : UQCR11	10.06300745	10.14350281	10.07236482	10.02894505
ENSG00000139180 : NDUFA9	11.7192847	11.77468586	11.76226101	11.66566709
ENSG00000117118 : SDHB	12.02664568	11.97041783	12.04981581	11.92960593
ENSG00000145494 : NDUFS6	11.43737636	11.45031084	11.3128837	11.145153
ENSG00000116459 : ATP5PB	13.29040472	13.218886	13.25959884	13.25556086
ENSG00000100554 : ATP6V1D	10.84661509	10.75733137	10.87100534	10.7715314
ENSG00000185633 : NDUFA4L2	6.288241234	6.464644864	6.179644852	6.311799839
ENSG00000090266 : NDUFB2	10.34507745	10.22938339	10.37543264	10.11693947
ENSG00000189043 : NDUFA4	12.23502865	12.09285172	11.97355472	12.05673767
ENSG00000138495 : COX17	9.47187877	9.481471594	9.429873911	9.382733151
