## Supplementary material for "Vitamin D modulation of mitochondrial oxidative metabolism and mTOR enforces stress tolerance and anti-cancer responses": WS10

### Sheet: knownResults
Motif Name	Consensus	P-value	Log P-value	q-value (Benjamini)	# of Target Sequences with Motif(of 3666)	% of Target Sequences with Motif	# of Background Sequences with Motif(of 31818)	% of Background Sequences with Motif
GATA-DR8(Zf)/iTreg-Gata3-ChIP-Seq(GSE20898)/Homer	AGATSTNDNNDSAGATAASN	1e-56	-130.6	0	114	0.0311	140	0.0044
GATA-DR8(Zf)/iTreg-Gata3-ChIP-Seq(GSE20898)/Homer	AGATSTNDNNDSAGATAASN	1e-56	-130.6	0	114	0.0311	140	0.0044
VDR(NR/DR3)/GM10855-VDR+vitD-ChIP-Seq/Homer	ARAGGTCANWGAGTTCANNN	1e-37	-86.42	0	218	0.0595	697.8	0.0219
VDR(NR/DR3)/GM10855-VDR+vitD-ChIP-Seq/Homer	ARAGGTCANWGAGTTCANNN	1e-37	-86.42	0	218	0.0595	697.8	0.0219
p53(p53)/Saos-p53-ChIP-Seq/Homer	RRCATGYCYRGRCATGYYYN	1e-12	-29.3	0	94	0.0257	349.9	0.011
p53(p53)/Saos-p53-ChIP-Seq/Homer	RRCATGYCYRGRCATGYYYN	1e-12	-29.3	0	94	0.0257	349.9	0.011
Egr2/Thymocytes-Egr2-ChIP-Seq(GSE34254)/Homer	NGCGTGGGCGGR	1e-12	-28.3	0	173	0.0472	838.9	0.0263
Egr2/Thymocytes-Egr2-ChIP-Seq(GSE34254)/Homer	NGCGTGGGCGGR	1e-12	-28.3	0	173	0.0472	838.9	0.0263
NRF1/Promoter/Homer	STGCGCATGCGC	1e-10	-23.72	0	131	0.0358	615.3	0.0193
NRF1/Promoter/Homer	STGCGCATGCGC	1e-10	-23.72	0	131	0.0358	615.3	0.0193
HIF2a(HLH)/O785-HIF2a-ChIP-Seq(GSE34871)/Homer	GCACGTACCC	1e-10	-23.54	0	210	0.0573	1143.9	0.0358
HIF2a(HLH)/O785-HIF2a-ChIP-Seq(GSE34871)/Homer	GCACGTACCC	1e-10	-23.54	0	210	0.0573	1143.9	0.0358
p63(p53)/Keratinocyte-p63-ChIP-Seq/Homer	NNDRCATGYCYNRRCATGYH	1e-08	-20.19	0	219	0.0598	1255.3	0.0393
p63(p53)/Keratinocyte-p63-ChIP-Seq/Homer	NNDRCATGYCYNRRCATGYH	1e-08	-20.19	0	219	0.0598	1255.3	0.0393
Arnt:Ahr(bHLH)/MCF7-Arnt-ChIP-Seq(Lo et al.)/Homer	TBGCACGCAA	1e-08	-19.93	0	423	0.1154	2772.4	0.0868
Arnt:Ahr(bHLH)/MCF7-Arnt-ChIP-Seq(Lo et al.)/Homer	TBGCACGCAA	1e-08	-19.93	0	423	0.1154	2772.4	0.0868
CEBP:AP1/ThioMac-CEBPb-ChIP-Seq/Homer	DRTGTTGCAA	1e-08	-19.72	0	266	0.0726	1601.3	0.0501
CEBP:AP1/ThioMac-CEBPb-ChIP-Seq/Homer	DRTGTTGCAA	1e-08	-19.72	0	266	0.0726	1601.3	0.0501
ERE(NR/IR3)/MCF7-ERa-ChIP-Seq/Homer	VAGGTCACNSTGACC	1e-06	-15.48	0	168	0.0459	968.1	0.0303
ERE(NR/IR3)/MCF7-ERa-ChIP-Seq/Homer	VAGGTCACNSTGACC	1e-06	-15.48	0	168	0.0459	968.1	0.0303
RUNX2(Runt)/PCa-RUNX2-ChIP-Seq(GSE33889)/Homer	NWAACCACADNN	1e-05	-13.31	0	468	0.1277	3304.2	0.1035
RUNX2(Runt)/PCa-RUNX2-ChIP-Seq(GSE33889)/Homer	NWAACCACADNN	1e-05	-13.31	0	468	0.1277	3304.2	0.1035
EGR(Zf)/K562-EGR1-ChIP-Seq/Homer	TCCGCCCACGCA	1e-05	-12.09	0.0001	131	0.0358	760.5	0.0238
EGR(Zf)/K562-EGR1-ChIP-Seq/Homer	TCCGCCCACGCA	1e-05	-12.09	0.0001	131	0.0358	760.5	0.0238
Tbox:Smad/ESCd5-Smad2_3-ChIP-Seq(GSE29422)/Homer	AGGTGHCAGACA	0.0001	-11.37	0.0002	112	0.0306	637.3	0.02
Tbox:Smad/ESCd5-Smad2_3-ChIP-Seq(GSE29422)/Homer	AGGTGHCAGACA	0.0001	-11.37	0.0002	112	0.0306	637.3	0.02
AARE(HLH)/mES-cMyc-ChIP-Seq/Homer	GATTGCATCA	0.001	-8.533	0.0035	52	0.0142	264.1	0.0083
AARE(HLH)/mES-cMyc-ChIP-Seq/Homer	GATTGCATCA	0.001	-8.533	0.0035	52	0.0142	264.1	0.0083
GAGA-repeat/Arabidopsis-Promoters/Homer	CTCTCTCTCY	0.01	-6.825	0.0185	648	0.1769	5046	0.158
bHLHE40(HLH)/HepG2-BHLHE40-ChIP-Seq/Homer	SGKCACGTGM	0.01	-6.114	0.0353	137	0.0374	928	0.0291
bHLHE40(HLH)/HepG2-BHLHE40-ChIP-Seq/Homer	SGKCACGTGM	0.01	-6.114	0.0353	137	0.0374	928	0.0291
p53(p53)/p53-ChIP-Chip/Homer	NRGACATGTCYRGACATGTC	0.01	-5.532	0.0594	7	0.0019	17.5	0.0005
p53(p53)/p53-ChIP-Chip/Homer	NRGACATGTCYRGACATGTC	0.01	-5.532	0.0594	7	0.0019	17.5	0.0005
Srebp1a(HLH)/HepG2-Srebp1a-ChIP-Seq/Homer	RTCACSCCAY	0.01	-5.112	0.0852	182	0.0497	1312.6	0.0411
Srebp1a(HLH)/HepG2-Srebp1a-ChIP-Seq/Homer	RTCACSCCAY	0.01	-5.112	0.0852	182	0.0497	1312.6	0.0411
Oct4:Sox17/F9-Sox17-ChIP-Seq(GSE44553)/Homer	CCATTGTATGCAAAT	0.01	-4.768	0.1168	37	0.0101	210.5	0.0066
LIN-15B(Zf)/cElegans-L3-LIN15B-ChIP-Seq(modEncode)/Homer	CARTGGAGCGCRYTTGCATT	0.1	-3.789	0.3027	2	0.0005	2.7	0.0001
p53(p53)/mES-cMyc-ChIP-Seq/Homer	ACATGCCCGGGCAT	0.1	-3.256	0.4894	14	0.0038	71.1	0.0022
p53(p53)/mES-cMyc-ChIP-Seq/Homer	ACATGCCCGGGCAT	0.1	-3.256	0.4894	14	0.0038	71.1	0.0022
E2F7(E2F)/Hela-E2F7-ChIP-Seq(GSE32673)/Homer	VDTTTCCCGCCA	0.1	-2.704	0.8078	30	0.0082	194.5	0.0061
E2F7(E2F)/Hela-E2F7-ChIP-Seq(GSE32673)/Homer	VDTTTCCCGCCA	0.1	-2.704	0.8078	30	0.0082	194.5	0.0061
Pax7-longest(Paired/Homeobox)/Myoblast-Pax7-ChIP-Seq(GSE25064)/Homer	NTAATTDGCYAATTANNWWD	0.1	-2.643	0.8194	6	0.0016	25.2	0.0008
Pax7-longest(Paired/Homeobox)/Myoblast-Pax7-ChIP-Seq(GSE25064)/Homer	NTAATTDGCYAATTANNWWD	0.1	-2.643	0.8194	6	0.0016	25.2	0.0008
HIF-1a(HLH)/MCF7-HIF1a-ChIP-Seq/Homer	TACGTGCV	1	-2.285	1	120	0.0328	928.5	0.0291
HIF-1a(HLH)/MCF7-HIF1a-ChIP-Seq/Homer	TACGTGCV	1	-2.285	1	120	0.0328	928.5	0.0291
TATA-box/SacCer-Promoters/Homer	BBHWTATATA	1	-2.058	1	110	0.03	857	0.0268
c-Myc/mES-cMyc-ChIP-Seq/Homer	VVCCACGTGG	1	-2.031	1	339	0.0925	2783.1	0.0872
c-Myc/mES-cMyc-ChIP-Seq/Homer	VVCCACGTGG	1	-2.031	1	339	0.0925	2783.1	0.0872
n-Myc(HLH)/mES-nMyc-ChIP-Seq/Homer	VRCCACGTGG	1	-1.789	1	442	0.1206	3685.8	0.1154
n-Myc(HLH)/mES-nMyc-ChIP-Seq/Homer	VRCCACGTGG	1	-1.789	1	442	0.1206	3685.8	0.1154
GFY-Staf/Promoters/Homer	RACTACAATTCCCAGAAKGC	1	-1.738	1	20	0.0055	138	0.0043
GFY-Staf/Promoters/Homer	RACTACAATTCCCAGAAKGC	1	-1.738	1	20	0.0055	138	0.0043
Srebp2(HLH)/HepG2-Srebp2-ChIP-Seq/Homer	CGGTCACSCCAC	1	-1.604	1	122	0.0333	983.3	0.0308
Srebp2(HLH)/HepG2-Srebp2-ChIP-Seq/Homer	CGGTCACSCCAC	1	-1.604	1	122	0.0333	983.3	0.0308
EFL-1(E2F)/cElegans-L1-EFL1-ChIP-Seq(modEncode)/Homer	TGCAARYGCGCTCYA	1	-1.478	1	7	0.0019	43.4	0.0014
PHA-4(Forkhead)/cElegans-Embryos-PHA4-ChIP-Seq(modEncode)/Homer	KTGTTTGC	1	-1.457	1	1376	0.3755	11802.8	0.3696
ABF1/SacCer-Promoters/Homer	CGTRNAAARTGA	1	-1.405	1	56	0.0153	442.8	0.0139
Smad4(MAD)/ESC-SMAD4-ChIP-Seq(GSE29422)/Homer	VBSYGTCTGG	1	-1.324	1	740	0.202	6314.9	0.1978
Smad4(MAD)/ESC-SMAD4-ChIP-Seq(GSE29422)/Homer	VBSYGTCTGG	1	-1.324	1	740	0.202	6314.9	0.1978
PAX5(Paired/Homeobox)/GM12878-PAX5-ChIP-Seq/Homer	GCAGCCAAGCRTGACH	1	-1.248	1	168	0.0459	1400.7	0.0439
PAX5(Paired/Homeobox)/GM12878-PAX5-ChIP-Seq/Homer	GCAGCCAAGCRTGACH	1	-1.248	1	168	0.0459	1400.7	0.0439
E-box/Arabidopsis-Promoters/Homer	GCCACGTG	1	-1.173	1	243	0.0663	2050.3	0.0642
NRF1(NRF)/MCF7-NRF1-ChIP-Seq/Homer	CTGCGCATGCGC	1	-1.124	1	25	0.0068	196	0.0061
NRF1(NRF)/MCF7-NRF1-ChIP-Seq/Homer	CTGCGCATGCGC	1	-1.124	1	25	0.0068	196	0.0061
FXR(NR/IR1)/Liver-FXR-ChIP-Seq/Homer	AGGTCANTGACCTB	1	-1.081	1	170	0.0464	1433.8	0.0449
FXR(NR/IR1)/Liver-FXR-ChIP-Seq/Homer	AGGTCANTGACCTB	1	-1.081	1	170	0.0464	1433.8	0.0449
CTCF-SatelliteElement/CD4+-CTCF-ChIP-Seq/Homer	TGCAGTTCCMVNWRTGGCCA	1	-1.045	1	7	0.0019	50.7	0.0016
CTCF-SatelliteElement/CD4+-CTCF-ChIP-Seq/Homer	TGCAGTTCCMVNWRTGGCCA	1	-1.045	1	7	0.0019	50.7	0.0016
Max(HLH)/K562-Max-ChIP-Seq/Homer	RCCACGTGGYYN	1	-0.9906	1	406	0.1108	3481.9	0.109
Max(HLH)/K562-Max-ChIP-Seq/Homer	RCCACGTGGYYN	1	-0.9906	1	406	0.1108	3481.9	0.109
REST-NRSF(Zf)/Jurkat-NRSF-ChIP-Seq/Homer	GGMGCTGTCCATGGTGCTGA	1	-0.9815	1	4	0.0011	27.7	0.0009
REST-NRSF(Zf)/Jurkat-NRSF-ChIP-Seq/Homer	GGMGCTGTCCATGGTGCTGA	1	-0.9815	1	4	0.0011	27.7	0.0009
YY1(Zf)/Promoter/Homer	CAAGATGGCGGC	1	-0.8877	1	16	0.0044	129.5	0.0041
YY1(Zf)/Promoter/Homer	CAAGATGGCGGC	1	-0.8877	1	16	0.0044	129.5	0.0041
STAT5(Stat)/mCD4+-Stat5a|b-ChIP-Seq/Homer	RTTTCTNAGAAA	1	-0.8732	1	58	0.0158	489.1	0.0153
STAT5(Stat)/mCD4+-Stat5a|b-ChIP-Seq/Homer	RTTTCTNAGAAA	1	-0.8732	1	58	0.0158	489.1	0.0153
T1ISRE(IRF)/Ifnb-Exp/Homer	ACTTTCGTTTCT	1	-0.8223	1	2	0.0005	13.9	0.0004
T1ISRE(IRF)/Ifnb-Exp/Homer	ACTTTCGTTTCT	1	-0.8223	1	2	0.0005	13.9	0.0004
EKLF(Zf)/Erythrocyte-Klf1-ChIP-Seq(GSE20478)/Homer	NWGGGTGTGGCY	1	-0.7885	1	148	0.0404	1276	0.04
EKLF(Zf)/Erythrocyte-Klf1-ChIP-Seq(GSE20478)/Homer	NWGGGTGTGGCY	1	-0.7885	1	148	0.0404	1276	0.04
Tbx20(T-box)/Heart-Tbx20-ChIP-Seq(GSE29636)/Homer	GGTGYTGACAGS	1	-0.7712	1	68	0.0186	583	0.0183
Tbx20(T-box)/Heart-Tbx20-ChIP-Seq(GSE29636)/Homer	GGTGYTGACAGS	1	-0.7712	1	68	0.0186	583	0.0183
RXR(NR/DR1)/3T3L1-RXR-ChIP-Seq/Homer	TAGGGCAAAGGTCA	1	-0.7654	1	438	0.1195	3799.3	0.119
RXR(NR/DR1)/3T3L1-RXR-ChIP-Seq/Homer	TAGGGCAAAGGTCA	1	-0.7654	1	438	0.1195	3799.3	0.119
HOXA2(Homeobox)/mES-Hoxa2-ChIP-Seq/Homer	GYCATCMATCAT	1	-0.7241	1	26	0.0071	222.9	0.007
HOXA2(Homeobox)/mES-Hoxa2-ChIP-Seq/Homer	GYCATCMATCAT	1	-0.7241	1	26	0.0071	222.9	0.007
c-Myc(HLH)/LNCAP-cMyc-ChIP-Seq/Homer	VCCACGTG	1	-0.6835	1	251	0.0685	2186.5	0.0685
c-Myc(HLH)/LNCAP-cMyc-ChIP-Seq/Homer	VCCACGTG	1	-0.6835	1	251	0.0685	2186.5	0.0685
Foxa2(Forkhead)/Liver-Foxa2-ChIP-Seq/Homer	CYTGTTTACWYW	1	-0.6716	1	208	0.0568	1813.8	0.0568
Foxa2(Forkhead)/Liver-Foxa2-ChIP-Seq/Homer	CYTGTTTACWYW	1	-0.6716	1	208	0.0568	1813.8	0.0568
TATA-box/Drosophila-Promoters/Homer	CTATAAAAGCSV	1	-0.6527	1	13	0.0035	112.5	0.0035
HNF4a(NR/DR1)/HepG2-HNF4a-ChIP-Seq/Homer	CARRGKBCAAAGTYCA	1	-0.6145	1	134	0.0366	1175.2	0.0368
HNF4a(NR/DR1)/HepG2-HNF4a-ChIP-Seq/Homer	CARRGKBCAAAGTYCA	1	-0.6145	1	134	0.0366	1175.2	0.0368
TATA-Box(TBP)/Promoter/Homer	CCTTTTAWAGSC	1	-0.584	1	250	0.0682	2195.4	0.0688
TATA-Box(TBP)/Promoter/Homer	CCTTTTAWAGSC	1	-0.584	1	250	0.0682	2195.4	0.0688
GFX(?)/Promoter/Homer	ATTCTCGCGAGA	1	-0.5566	1	3	0.0008	26.1	0.0008
GFX(?)/Promoter/Homer	ATTCTCGCGAGA	1	-0.5566	1	3	0.0008	26.1	0.0008
Unknown1/Arabidopsis-Promoters/Homer	RGGGTAWWWTHGTAA	1	-0.5544	1	17	0.0046	152.8	0.0048
PPARE(NR/DR1)/3T3L1-Pparg-ChIP-Seq/Homer	TGACCTTTGCCCCA	1	-0.5427	1	366	0.0999	3219.2	0.1008
PPARE(NR/DR1)/3T3L1-Pparg-ChIP-Seq/Homer	TGACCTTTGCCCCA	1	-0.5427	1	366	0.0999	3219.2	0.1008
Znf263(Zf)/K562-Znf263-ChIP-Seq/Homer	CVGTSCTCCC	1	-0.5273	1	839	0.229	7359.4	0.2305
Znf263(Zf)/K562-Znf263-ChIP-Seq/Homer	CVGTSCTCCC	1	-0.5273	1	839	0.229	7359.4	0.2305
EBNA1(EBV virus)/Raji-EBNA1-ChIP-Seq(GSE30709)/Homer	GGYAGCAYDTGCTDCCCNNN	1	-0.4892	1	4	0.0011	37.2	0.0012
EBNA1(EBV virus)/Raji-EBNA1-ChIP-Seq(GSE30709)/Homer	GGYAGCAYDTGCTDCCCNNN	1	-0.4892	1	4	0.0011	37.2	0.0012
PIF5ox(bHLH)/Arabidopsis-PIF5ox-ChIP-Seq(GSE35062)/Homer	BCACGTGVDN	1	-0.4847	1	532	0.1452	4689	0.1468
Pax7(Paired/Homeobox)/Myoblast-Pax7-ChIP-Seq(GSE25064)/Homer	TAATCAATTA	1	-0.4368	1	11	0.003	104.5	0.0033
Pax7(Paired/Homeobox)/Myoblast-Pax7-ChIP-Seq(GSE25064)/Homer	TAATCAATTA	1	-0.4368	1	11	0.003	104.5	0.0033
JunD(bZIP)/K562-JunD-ChIP-Seq/Homer	ATGACGTCATCN	1	-0.3915	1	23	0.0063	217.9	0.0068
JunD(bZIP)/K562-JunD-ChIP-Seq/Homer	ATGACGTCATCN	1	-0.3915	1	23	0.0063	217.9	0.0068
Pax7-long(Paired/Homeobox)/Myoblast-Pax7-ChIP-Seq(GSE25064)/Homer	TAATCHGATTAC	1	-0.3656	1	2	0.0005	21.4	0.0007
Pax7-long(Paired/Homeobox)/Myoblast-Pax7-ChIP-Seq(GSE25064)/Homer	TAATCHGATTAC	1	-0.3656	1	2	0.0005	21.4	0.0007
NF1:FOXA1/LNCAP-FOXA1-ChIP-Seq/Homer	WNTGTTTRYTTTGGCA	1	-0.3503	1	7	0.0019	71.9	0.0023
NF1:FOXA1/LNCAP-FOXA1-ChIP-Seq/Homer	WNTGTTTRYTTTGGCA	1	-0.3503	1	7	0.0019	71.9	0.0023
RARg(NR)/ES-RARg-ChIP-Seq(GSE30538)/Homer	AGGTCAAGGTCA	1	-0.3278	1	12	0.0033	121	0.0038
RARg(NR)/ES-RARg-ChIP-Seq(GSE30538)/Homer	AGGTCAAGGTCA	1	-0.3278	1	12	0.0033	121	0.0038
TEAD4(TEA)/Tropoblast-Tead4-ChIP-Seq(GSE37350)/Homer	CCWGGAATGY	1	-0.3029	1	255	0.0696	2306.7	0.0722
TEAD4(TEA)/Tropoblast-Tead4-ChIP-Seq(GSE37350)/Homer	CCWGGAATGY	1	-0.3029	1	255	0.0696	2306.7	0.0722
GEI-11(Myb?)/cElegans-L4-GEI11-ChIP-Seq(modEncode)/Homer	CCGACAYYTYACGGG	1	-0.3006	1	12	0.0033	122.3	0.0038
Oct4(POU/Homeobox)/mES-Oct4-ChIP-Seq/Homer	ATTTGCATAW	1	-0.2957	1	91	0.0248	845.6	0.0265
Oct4(POU/Homeobox)/mES-Oct4-ChIP-Seq/Homer	ATTTGCATAW	1	-0.2957	1	91	0.0248	845.6	0.0265
GLI3(Zf)/GLI3-ChIP-Chip/Homer	CGTGGGTGGTCC	1	-0.2702	1	68	0.0186	642.7	0.0201
GLI3(Zf)/GLI3-ChIP-Chip/Homer	CGTGGGTGGTCC	1	-0.2702	1	68	0.0186	642.7	0.0201
FOXA1:AR/LNCAP-AR-ChIP-Seq/Homer	AGTAAACAAAAAAGAACAND	1	-0.2635	1	12	0.0033	125.3	0.0039
FOXA1:AR/LNCAP-AR-ChIP-Seq/Homer	AGTAAACAAAAAAGAACAND	1	-0.2635	1	12	0.0033	125.3	0.0039
TR4(NR/DR1)/Hela-TR4-ChIP-Seq/Homer	GAGGTCAAAGGTCA	1	-0.2622	1	34	0.0093	332	0.0104
TR4(NR/DR1)/Hela-TR4-ChIP-Seq/Homer	GAGGTCAAAGGTCA	1	-0.2622	1	34	0.0093	332	0.0104
ETS:E-box/HPC7-Scl-ChIP-Seq/Homer	AGGAARCAGCTG	1	-0.2582	1	23	0.0063	230.7	0.0072
ETS:E-box/HPC7-Scl-ChIP-Seq/Homer	AGGAARCAGCTG	1	-0.2582	1	23	0.0063	230.7	0.0072
Reverb(NR/DR2)/BLRP(RAW)-Reverba-ChIP-Seq/Homer	GTRGGTCASTGGGTCA	1	-0.2502	1	81	0.0221	764.2	0.0239
Reverb(NR/DR2)/BLRP(RAW)-Reverba-ChIP-Seq/Homer	GTRGGTCASTGGGTCA	1	-0.2502	1	81	0.0221	764.2	0.0239
Pho4(bHLH)/Yeast-Pho4-ChIP-Seq(GSE29506)/Homer	AAGCACGTGBGD	1	-0.2439	1	121	0.033	1127.1	0.0353
Nrf2(bZIP)/Lymphoblast-Nrf2-ChIP-Seq(GSE37589)/Homer	HTGCTGAGTCAT	1	-0.213	1	10	0.0027	110.8	0.0035
Nrf2(bZIP)/Lymphoblast-Nrf2-ChIP-Seq(GSE37589)/Homer	HTGCTGAGTCAT	1	-0.213	1	10	0.0027	110.8	0.0035
SFP1/SacCer-Promoters/Homer	DDAAAAATTTTY	1	-0.2021	1	11	0.003	121.4	0.0038
CES-1(Homeobox)/cElegans-L1-CES1-ChIP-Seq(modEncode)/Homer	AAATTSAATTTN	1	-0.1951	1	55	0.015	538.9	0.0169
ARE(NR)/LNCAP-AR-ChIP-Seq/Homer	RGRACASNSTGTYCYB	1	-0.179	1	85	0.0232	818.2	0.0256
ARE(NR)/LNCAP-AR-ChIP-Seq/Homer	RGRACASNSTGTYCYB	1	-0.179	1	85	0.0232	818.2	0.0256
Pax8(Paired/Homeobox)/Rat-Pax8-ChIP-Seq/Homer	GTCATGCHTGRCTGS	1	-0.1716	1	156	0.0426	1466.4	0.0459
Pax8(Paired/Homeobox)/Rat-Pax8-ChIP-Seq/Homer	GTCATGCHTGRCTGS	1	-0.1716	1	156	0.0426	1466.4	0.0459
TCFL2(HMG)/K562-TCF7L2-ChIP-Seq(GSE29196)/Homer	ACWTCAAAGG	1	-0.171	1	8	0.0022	94.8	0.003
TCFL2(HMG)/K562-TCF7L2-ChIP-Seq(GSE29196)/Homer	ACWTCAAAGG	1	-0.171	1	8	0.0022	94.8	0.003
Hnf1(Homeobox)/Liver-Foxa2-Chip-Seq/Homer	GGTTAAWCATTAA	1	-0.1667	1	11	0.003	125.7	0.0039
Hnf1(Homeobox)/Liver-Foxa2-Chip-Seq/Homer	GGTTAAWCATTAA	1	-0.1667	1	11	0.003	125.7	0.0039
GFY(?)/Promoter/Homer	ACTACAATTCCC	1	-0.1592	1	14	0.0038	156.1	0.0049
GFY(?)/Promoter/Homer	ACTACAATTCCC	1	-0.1592	1	14	0.0038	156.1	0.0049
E2F(E2F)/Cell-Cycle-Exp/Homer	TTSGCGCGAAAA	1	-0.1553	1	4	0.0011	53.3	0.0017
E2F(E2F)/Cell-Cycle-Exp/Homer	TTSGCGCGAAAA	1	-0.1553	1	4	0.0011	53.3	0.0017
TOD6?/SacCer-Promoters/Homer)	GCGATGAGMT	1	-0.146	1	52	0.0142	522.1	0.0164
FHY3(FAR1)/Arabidopsis-FHY3-ChIP-Seq(GSE30711)/Homer	HHCACGCGCBTN	1	-0.1429	1	93	0.0254	903.6	0.0283
Smad3(MAD)/NPC-Smad3-ChIP-Seq(GSE36673)/Homer	TWGTCTGV	1	-0.1356	1	1078	0.2942	9667.8	0.3028
Smad3(MAD)/NPC-Smad3-ChIP-Seq(GSE36673)/Homer	TWGTCTGV	1	-0.1356	1	1078	0.2942	9667.8	0.3028
GATA:SCL/Ter119-SCL-ChIP-Seq/Homer	CRGCTGBNGNSNNSAGATAA	1	-0.1338	1	29	0.0079	307.1	0.0096
GATA:SCL/Ter119-SCL-ChIP-Seq/Homer	CRGCTGBNGNSNNSAGATAA	1	-0.1338	1	29	0.0079	307.1	0.0096
NF-E2(bZIP)/K562-NFE2-ChIP-Seq/Homer	GATGACTCAGCA	1	-0.1194	1	12	0.0033	142.1	0.0045
NF-E2(bZIP)/K562-NFE2-ChIP-Seq/Homer	GATGACTCAGCA	1	-0.1194	1	12	0.0033	142.1	0.0045
EBF(EBF)/proBcell-EBF-ChIP-Seq/Homer	DGTCCCYRGGGA	1	-0.1174	1	69	0.0188	690.1	0.0216
EBF(EBF)/proBcell-EBF-ChIP-Seq/Homer	DGTCCCYRGGGA	1	-0.1174	1	69	0.0188	690.1	0.0216
Ik-1	NHTTGGGAATRCC	1	-0.1147	1	3664	1	31932.2	1
DPL-1(E2F)/cElegans-Adult-ChIP-Seq(modEncode)/Homer	TAGCGCGC	1	-0.1127	1	140	0.0382	1347.2	0.0422
Tcfcp2l1(CP2)/mES-Tcfcp2l1-ChIP-Seq/Homer	NRAACCRGTTYRAACCRGYT	1	-0.1085	1	33	0.009	352.3	0.011
Tcfcp2l1(CP2)/mES-Tcfcp2l1-ChIP-Seq/Homer	NRAACCRGTTYRAACCRGYT	1	-0.1085	1	33	0.009	352.3	0.011
GRE/RAW264.7-GRE-ChIP-Seq/Homer	VAGRACAKWCTGTYC	1	-0.1073	1	64	0.0175	647.3	0.0203
GRE/RAW264.7-GRE-ChIP-Seq/Homer	VAGRACAKWCTGTYC	1	-0.1073	1	64	0.0175	647.3	0.0203
Nur77(NR)/K562-NR4A1-ChIP-Seq(GSE31363)/Homer	TGACCTTTNCNT	1	-0.1045	1	26	0.0071	285.9	0.009
Nur77(NR)/K562-NR4A1-ChIP-Seq(GSE31363)/Homer	TGACCTTTNCNT	1	-0.1045	1	26	0.0071	285.9	0.009
Unknown1(NR/Ini-like)/Drosophila-Promoters/Homer	MYGGTCACACTG	1	-0.1034	1	89	0.0243	882.1	0.0276
NFAT:AP1/Jurkat-NFATC1-ChIP-Seq/Homer	SARTGGAAAAWRTGAGTCAB	1	-0.1027	1	32	0.0087	344.1	0.0108
NFAT:AP1/Jurkat-NFATC1-ChIP-Seq/Homer	SARTGGAAAAWRTGAGTCAB	1	-0.1027	1	32	0.0087	344.1	0.0108
ZBTB33/GM12878-ZBTB33-ChIP-Seq/Homer	GGVTCTCGCGAGAAC	1	-0.1027	1	5	0.0014	70	0.0022
ZBTB33/GM12878-ZBTB33-ChIP-Seq/Homer	GGVTCTCGCGAGAAC	1	-0.1027	1	5	0.0014	70	0.0022
Oct2(POU/Homeobox)/Bcell-Oct2-ChIP-Seq/Homer	ATATGCAAAT	1	-0.1024	1	43	0.0117	450.8	0.0141
Oct2(POU/Homeobox)/Bcell-Oct2-ChIP-Seq/Homer	ATATGCAAAT	1	-0.1024	1	43	0.0117	450.8	0.0141
Unknown3/Drosophila-Promoters/Homer	ACVAKCTGGCAGCGC	1	-0.09497	1	18	0.0049	208.4	0.0065
GATA-DR4(Zf)/iTreg-Gata3-ChIP-Seq(GSE20898)/Homer	AGATGKDGAGATAAG	1	-0.09044	1	13	0.0035	158.9	0.005
GATA-DR4(Zf)/iTreg-Gata3-ChIP-Seq(GSE20898)/Homer	AGATGKDGAGATAAG	1	-0.09044	1	13	0.0035	158.9	0.005
STAT1(Stat)/HelaS3-STAT1-ChIP-Seq/Homer	NATTTCCNGGAAAT	1	-0.07989	1	38	0.0104	410.2	0.0128
STAT1(Stat)/HelaS3-STAT1-ChIP-Seq/Homer	NATTTCCNGGAAAT	1	-0.07989	1	38	0.0104	410.2	0.0128
Klf4(Zf)/mES-Klf4-ChIP-Seq/Homer	GCCACACCCA	1	-0.07646	1	242	0.066	2301.4	0.0721
Klf4(Zf)/mES-Klf4-ChIP-Seq/Homer	GCCACACCCA	1	-0.07646	1	242	0.066	2301.4	0.0721
E2F4(E2F)/K562-E2F4-ChIP-Seq(GSE31477)/Homer	GGCGGGAAAH	1	-0.0723	1	80	0.0218	814.2	0.0255
E2F4(E2F)/K562-E2F4-ChIP-Seq(GSE31477)/Homer	GGCGGGAAAH	1	-0.0723	1	80	0.0218	814.2	0.0255
E2F1(E2F)/Hela-E2F1-ChIP-Seq/Hoemr	CWGGCGGGAA	1	-0.07156	1	46	0.0126	491.1	0.0154
E2F1(E2F)/Hela-E2F1-ChIP-Seq/Hoemr	CWGGCGGGAA	1	-0.07156	1	46	0.0126	491.1	0.0154
PAX3:FKHR-fusion(Paired/Homeobox)/Rh4-PAX3:FKHR-ChIP-Seq/Homer	ACCRTGACTAATTNN	1	-0.06652	1	30	0.0082	337.1	0.0106
PAX3:FKHR-fusion(Paired/Homeobox)/Rh4-PAX3:FKHR-ChIP-Seq/Homer	ACCRTGACTAATTNN	1	-0.06652	1	30	0.0082	337.1	0.0106
Unknown4/Arabidopsis-Promoters/Homer	CKTCKTCTTY	1	-0.06269	1	218	0.0595	2096.2	0.0656
Bach1(bZIP)/K562-Bach1-ChIP-Seq(GSE31477)/Homer	AWWNTGCTGAGTCAT	1	-0.06011	1	9	0.0025	123.2	0.0039
Bach1(bZIP)/K562-Bach1-ChIP-Seq(GSE31477)/Homer	AWWNTGCTGAGTCAT	1	-0.06011	1	9	0.0025	123.2	0.0039
PBX1(Homeobox)/MCF7-PBX1-ChIP-Seq(GSE28007)/Homer	GSCTGTCACTCA	1	-0.05868	1	22	0.006	260.2	0.0081
PBX1(Homeobox)/MCF7-PBX1-ChIP-Seq(GSE28007)/Homer	GSCTGTCACTCA	1	-0.05868	1	22	0.006	260.2	0.0081
TEAD(TEA)/Fibroblast-PU.1-ChIP-Seq/Homer	YCWGGAATGY	1	-0.05702	1	144	0.0393	1422.7	0.0446
TEAD(TEA)/Fibroblast-PU.1-ChIP-Seq/Homer	YCWGGAATGY	1	-0.05702	1	144	0.0393	1422.7	0.0446
GATA-IR4(Zf)/iTreg-Gata3-ChIP-Seq(GSE20898)/Homer	NAGATWNBNATCTNN	1	-0.05668	1	9	0.0025	124.3	0.0039
GATA-IR4(Zf)/iTreg-Gata3-ChIP-Seq(GSE20898)/Homer	NAGATWNBNATCTNN	1	-0.05668	1	9	0.0025	124.3	0.0039
RUNX(Runt)/HPC7-Runx1-ChIP-Seq/Homer	SAAACCACAG	1	-0.04935	1	253	0.0691	2431.7	0.0762
RUNX(Runt)/HPC7-Runx1-ChIP-Seq/Homer	SAAACCACAG	1	-0.04935	1	253	0.0691	2431.7	0.0762
HEB?/mES-Nanog-ChIP-Seq/Homer	CACAGCAGGGGG	1	-0.04744	1	265	0.0723	2543.6	0.0797
HEB?/mES-Nanog-ChIP-Seq/Homer	CACAGCAGGGGG	1	-0.04744	1	265	0.0723	2543.6	0.0797
Unknown4/Drosophila-Promoters/Homer	AAAAATACCRMA	1	-0.03813	1	12	0.0033	164.2	0.0051
GRE(NR/IR3)/A549-GR-ChIP-Seq/Homer	NRGVACABNVTGTYCY	1	-0.0371	1	36	0.0098	414	0.013
GRE(NR/IR3)/A549-GR-ChIP-Seq/Homer	NRGVACABNVTGTYCY	1	-0.0371	1	36	0.0098	414	0.013
Nr5a2(NR)/mES-Nr5a2-ChIP-Seq/Homer	BTCAAGGTCA	1	-0.0337	1	150	0.0409	1505.4	0.0471
Nr5a2(NR)/mES-Nr5a2-ChIP-Seq/Homer	BTCAAGGTCA	1	-0.0337	1	150	0.0409	1505.4	0.0471
PAX5-shortForm(Paired/Homeobox)/GM12878-PAX5-ChIP-Seq/Homer	GTCACGCTCSCTGM	1	-0.031	1	37	0.0101	428.3	0.0134
PAX5-shortForm(Paired/Homeobox)/GM12878-PAX5-ChIP-Seq/Homer	GTCACGCTCSCTGM	1	-0.031	1	37	0.0101	428.3	0.0134
GATA-IR3(Zf)/iTreg-Gata3-ChIP-Seq(GSE20898)/Homer	NNNNNBAGATAWYATCTVHN	1	-0.02894	1	30	0.0082	359.8	0.0113
GATA-IR3(Zf)/iTreg-Gata3-ChIP-Seq(GSE20898)/Homer	NNNNNBAGATAWYATCTVHN	1	-0.02894	1	30	0.0082	359.8	0.0113
ZFX(Zf)/mES-Zfx-ChIP-Seq/Homer	AGGCCTRG	1	-0.02891	1	538	0.1468	5048.3	0.1581
ZFX(Zf)/mES-Zfx-ChIP-Seq/Homer	AGGCCTRG	1	-0.02891	1	538	0.1468	5048.3	0.1581
PCF/Arabidopsis-Promoters/Homer	NNWWWTGGGCYTDDN	1	-0.02891	1	40	0.0109	460.7	0.0144
ETS:RUNX/Jurkat-RUNX1-ChIP-Seq/Homer	RCAGGATGTGGT	1	-0.02691	1	27	0.0074	330.4	0.0103
ETS:RUNX/Jurkat-RUNX1-ChIP-Seq/Homer	RCAGGATGTGGT	1	-0.02691	1	27	0.0074	330.4	0.0103
Unknown2/Drosophila-Promoters/Homer	CATCMCTA	1	-0.02657	1	584	0.1594	5468.2	0.1712
STAT6/Macrophage-Stat6-ChIP-Seq/Homer	TTCCKNAGAA	1	-0.02611	1	79	0.0216	845.2	0.0265
STAT6/Macrophage-Stat6-ChIP-Seq/Homer	TTCCKNAGAA	1	-0.02611	1	79	0.0216	845.2	0.0265
Tlx?/NPC-H3K4me1-ChIP-Seq/Homer	CTGGCAGSCTGCCA	1	-0.02511	1	138	0.0377	1407.7	0.0441
Tlx?/NPC-H3K4me1-ChIP-Seq/Homer	CTGGCAGSCTGCCA	1	-0.02511	1	138	0.0377	1407.7	0.0441
PRDM1/BMI1(Zf)/Hela-PRDM1-ChIP-Seq(GSE31477)/Homer	ACTTTCACTTTC	1	-0.02508	1	95	0.0259	1000.6	0.0313
PRDM1/BMI1(Zf)/Hela-PRDM1-ChIP-Seq(GSE31477)/Homer	ACTTTCACTTTC	1	-0.02508	1	95	0.0259	1000.6	0.0313
OCT4-SOX2-TCF-NANOG((POU/Homeobox/HMG)/mES-ChIP-Seq/Homer	ATTTGCATAACAATG	1	-0.02205	1	10	0.0027	151.6	0.0047
OCT4-SOX2-TCF-NANOG((POU/Homeobox/HMG)/mES-ChIP-Seq/Homer	ATTTGCATAACAATG	1	-0.02205	1	10	0.0027	151.6	0.0047
Unknown3/Arabidopsis-Promoters/Homer	AYTAAACCGG	1	-0.02015	1	20	0.0055	263.3	0.0082
FOXP1(Forkhead)/H9-FOXP1-ChIP-Seq(GSE31006)/Homer	NYYTGTTTACHN	1	-0.01981	1	76	0.0207	826.9	0.0259
FOXP1(Forkhead)/H9-FOXP1-ChIP-Seq(GSE31006)/Homer	NYYTGTTTACHN	1	-0.01981	1	76	0.0207	826.9	0.0259
FOXA1(Forkhead)/LNCAP-FOXA1-ChIP-Seq/Homer	WAAGTAAACA	1	-0.01971	1	247	0.0674	2433.6	0.0762
FOXA1(Forkhead)/LNCAP-FOXA1-ChIP-Seq/Homer	WAAGTAAACA	1	-0.01971	1	247	0.0674	2433.6	0.0762
Nkx2.1(Homeobox)/H3122-NKX2.1-ChIP-Seq(GSE39998)/Homer	CCACTCAA	1	-0.01748	1	900	0.2456	8327	0.2608
MafA(bZIP)/Islet-MafA-ChIP-Seq(GSE30298)/Homer	TGCTGACTCA	1	-0.01665	1	232	0.0633	2304.2	0.0722
MafA(bZIP)/Islet-MafA-ChIP-Seq(GSE30298)/Homer	TGCTGACTCA	1	-0.01665	1	232	0.0633	2304.2	0.0722
STAT4(Stat)/CD4-Stat4-ChIP-Seq/Homer	NYTTCCWGGAAR	1	-0.01641	1	174	0.0475	1765	0.0553
STAT4(Stat)/CD4-Stat4-ChIP-Seq/Homer	NYTTCCWGGAAR	1	-0.01641	1	174	0.0475	1765	0.0553
Eomes(T-box)/H9-Eomes-ChIP-Seq/Homer	AGGTGTTAAN	1	-0.01602	1	1239	0.3382	11334.3	0.3549
Eomes(T-box)/H9-Eomes-ChIP-Seq/Homer	AGGTGTTAAN	1	-0.01602	1	1239	0.3382	11334.3	0.3549
Foxo1(Forkhead)/RAW-Foxo1-ChIP-Seq/Homer	CTGTTTAC	1	-0.01563	1	520	0.1419	4935.6	0.1546
Foxo1(Forkhead)/RAW-Foxo1-ChIP-Seq/Homer	CTGTTTAC	1	-0.01563	1	520	0.1419	4935.6	0.1546
PR(NR)/T47D-PR-ChIP-Seq(GSE31130)/Homer	VAGRACAKNCTGTBC	1	-0.01562	1	729	0.199	6812.9	0.2134
PR(NR)/T47D-PR-ChIP-Seq(GSE31130)/Homer	VAGRACAKNCTGTBC	1	-0.01562	1	729	0.199	6812.9	0.2134
Cdx2(Homeobox)/mES-Cdx2-ChIP-Seq/Homer	GYMATAAAAH	1	-0.0137	1	109	0.0297	1158.7	0.0363
Cdx2(Homeobox)/mES-Cdx2-ChIP-Seq/Homer	GYMATAAAAH	1	-0.0137	1	109	0.0297	1158.7	0.0363
CHR/Cell-Cycle-Exp/Homer	SRGTTTCAAA	1	-0.01294	1	69	0.0188	772.8	0.0242
CHR/Cell-Cycle-Exp/Homer	SRGTTTCAAA	1	-0.01294	1	69	0.0188	772.8	0.0242
REB1/SacCer-Promoters/Homer	KCCGGGTAAYRR	1	-0.01229	1	33	0.009	412	0.0129
E-box/Drosophila-Promoters/Homer	AACAGCTGTTHN	1	-0.01152	1	67	0.0183	756.9	0.0237
NFkB-p65(RHD)/GM12787-p65-ChIP-Seq/Homer	WGGGGATTTCCC	1	-0.01054	1	133	0.0363	1398.1	0.0438
NFkB-p65(RHD)/GM12787-p65-ChIP-Seq/Homer	WGGGGATTTCCC	1	-0.01054	1	133	0.0363	1398.1	0.0438
caudal(Homeobox)/Drosophila-Embryos-ChIP-Chip(modEncode)/Homer	GGYCATAAAW	1	-0.01016	1	132	0.036	1390.4	0.0435
ISRE(IRF)/ThioMac-LPS-exp/HOMER	AGTTTCASTTTC	1	-0.01008	1	5	0.0014	101.1	0.0032
ISRE(IRF)/ThioMac-LPS-exp/HOMER	AGTTTCASTTTC	1	-0.01008	1	5	0.0014	101.1	0.0032
RLR1?/SacCer-Promoters/Homer	WTTTTCYYTTTT	1	-0.008441	1	140	0.0382	1474.3	0.0462
HRE(HSF)/HepG2-HSF1-ChIP-Seq/Homer	BSTTCTRGAABVTTCYAGAA	1	-0.007798	1	21	0.0057	293.3	0.0092
HRE(HSF)/HepG2-HSF1-ChIP-Seq/Homer	BSTTCTRGAABVTTCYAGAA	1	-0.007798	1	21	0.0057	293.3	0.0092
AP2gamma(AP2)/MCF7-TFAP2c-ChIP-Seq/Homer	HHTGSCCTSAGGSCA	1	-0.007631	1	334	0.0912	3290.1	0.103
AP2gamma(AP2)/MCF7-TFAP2c-ChIP-Seq/Homer	HHTGSCCTSAGGSCA	1	-0.007631	1	334	0.0912	3290.1	0.103
Tcf3(HMG)/mES-Tcf3-ChIP-Seq/Homer	ASWTCAAAGG	1	-0.007465	1	27	0.0074	359.7	0.0113
Tcf3(HMG)/mES-Tcf3-ChIP-Seq/Homer	ASWTCAAAGG	1	-0.007465	1	27	0.0074	359.7	0.0113
SeqBias: polyC-repeat	CCCCCCCCCC	1	-0.007408	1	3657	0.9981	31908.3	0.9992
PRDM14(Zf)/H1-PRDM14-ChIP-Seq/Homer	RGGTCTCTAACY	1	-0.007107	1	66	0.018	761.1	0.0238
PRDM14(Zf)/H1-PRDM14-ChIP-Seq/Homer	RGGTCTCTAACY	1	-0.007107	1	66	0.018	761.1	0.0238
RUNX-AML(Runt)/CD4+-PolII-ChIP-Seq/Homer	GCTGTGGTTW	1	-0.006567	1	260	0.071	2614.4	0.0819
RUNX-AML(Runt)/CD4+-PolII-ChIP-Seq/Homer	GCTGTGGTTW	1	-0.006567	1	260	0.071	2614.4	0.0819
Unknown5/Drosophila-Promoters/Homer	GCTGATAASV	1	-0.005898	1	97	0.0265	1073.5	0.0336
IRF2(IRF)/Erythroblas-IRF2-ChIP-Seq(GSE36985)/Homer	GAAASYGAAASY	1	-0.005833	1	8	0.0022	147.4	0.0046
E2F6(E2F)/Hela-E2F6-ChIP-Seq(GSE31477)/Homer	GGCGGGAARN	1	-0.005272	1	105	0.0287	1155.5	0.0362
E2F6(E2F)/Hela-E2F6-ChIP-Seq(GSE31477)/Homer	GGCGGGAARN	1	-0.005272	1	105	0.0287	1155.5	0.0362
NFkB-p65-Rel(RHD)/LPS-exp/Homer	GGAAATTCCC	1	-0.004862	1	5	0.0014	110.5	0.0035
NFkB-p65-Rel(RHD)/LPS-exp/Homer	GGAAATTCCC	1	-0.004862	1	5	0.0014	110.5	0.0035
Hoxb4/ES-Hoxb4-ChIP-Seq(GSE34014)/Homer	TGATTRATGGCY	1	-0.004668	1	26	0.0071	358.6	0.0112
Hoxb4/ES-Hoxb4-ChIP-Seq(GSE34014)/Homer	TGATTRATGGCY	1	-0.004668	1	26	0.0071	358.6	0.0112
MafK(bZIP)/C2C12-MafK-ChIP-Seq(GSE36030)/Homer	GCTGASTCAGCA	1	-0.004542	1	56	0.0153	673.8	0.0211
MafK(bZIP)/C2C12-MafK-ChIP-Seq(GSE36030)/Homer	GCTGASTCAGCA	1	-0.004542	1	56	0.0153	673.8	0.0211
Pbx3(Homeobox)/GM12878-PBX3-ChIP-Seq/Homer	SCTGTCAMTCAN	1	-0.004412	1	65	0.0177	765.1	0.024
Pbx3(Homeobox)/GM12878-PBX3-ChIP-Seq/Homer	SCTGTCAMTCAN	1	-0.004412	1	65	0.0177	765.1	0.024
AP-2alpha(AP2)/Hela-AP2alpha-ChIP-Seq/Homer	ATGCCCTGAGGC	1	-0.004168	1	312	0.0852	3121.2	0.0977
AP-2alpha(AP2)/Hela-AP2alpha-ChIP-Seq/Homer	ATGCCCTGAGGC	1	-0.004168	1	312	0.0852	3121.2	0.0977
Six1(Homeobox)/Myoblast-Six1-ChIP-Chip(GSE20150)/Homer	GKVTCADRTTWC	1	-0.00396	1	44	0.012	553.1	0.0173
Six1(Homeobox)/Myoblast-Six1-ChIP-Chip(GSE20150)/Homer	GKVTCADRTTWC	1	-0.00396	1	44	0.012	553.1	0.0173
BORIS(Zf)/K562-CTCFL-ChIP-Seq/Homer	CNNBRGCGCCCCCTGSTGGC	1	-0.003743	1	41	0.0112	523.2	0.0164
BORIS(Zf)/K562-CTCFL-ChIP-Seq/Homer	CNNBRGCGCCCCCTGSTGGC	1	-0.003743	1	41	0.0112	523.2	0.0164
IRF4(IRF)/GM12878-IRF4-ChIP-Seq/Homer	ACTGAAACCA	1	-0.003631	1	70	0.0191	821.1	0.0257
IRF4(IRF)/GM12878-IRF4-ChIP-Seq/Homer	ACTGAAACCA	1	-0.003631	1	70	0.0191	821.1	0.0257
Nkx2.5(Homeobox)/HL1-Nkx2.5.biotin-ChIP-Seq/Homer	RRSCACTYAA	1	-0.003311	1	851	0.2323	8030	0.2515
Nkx2.5(Homeobox)/HL1-Nkx2.5.biotin-ChIP-Seq/Homer	RRSCACTYAA	1	-0.003311	1	851	0.2323	8030	0.2515
Gata1(Zf)/K562-GATA1-ChIP-Seq/Homer	SAGATAAGRV	1	-0.003289	1	95	0.0259	1073.1	0.0336
Gata1(Zf)/K562-GATA1-ChIP-Seq/Homer	SAGATAAGRV	1	-0.003289	1	95	0.0259	1073.1	0.0336
E-box(HLH)/Promoter/Homer	SSGGTCACGTGA	1	-0.002823	1	18	0.0049	278.5	0.0087
E-box(HLH)/Promoter/Homer	SSGGTCACGTGA	1	-0.002823	1	18	0.0049	278.5	0.0087
PQM-1(?)/cElegans-L3-ChIP-Seq(modEncode)/Homer	ACTGATAAGA	1	-0.002602	1	48	0.0131	605.6	0.019
Cbf1(bHLH)/Yeast-Cbf1-ChIP-Seq(GSE29506)/Homer	TCACGTGAYH	1	-0.002282	1	92	0.0251	1056	0.0331
Foxh1(Forkhead)/hESC-FOXH1-ChIP-Seq(GSE29422)/Homer	NNTGTGGATTSS	1	-0.002129	1	149	0.0407	1615.5	0.0506
Foxh1(Forkhead)/hESC-FOXH1-ChIP-Seq(GSE29422)/Homer	NNTGTGGATTSS	1	-0.002129	1	149	0.0407	1615.5	0.0506
CEBP(bZIP)/CEBPb-ChIP-Seq/Homer	ATTGCGCAAC	1	-0.002112	1	166	0.0453	1779.6	0.0557
CEBP(bZIP)/CEBPb-ChIP-Seq/Homer	ATTGCGCAAC	1	-0.002112	1	166	0.0453	1779.6	0.0557
CTCF(Zf)/CD4+-CTCF-ChIP-Seq/Homer	AYAGTGCCMYCTRGTGGCCA	1	-0.002056	1	21	0.0057	318.4	0.01
CTCF(Zf)/CD4+-CTCF-ChIP-Seq/Homer	AYAGTGCCMYCTRGTGGCCA	1	-0.002056	1	21	0.0057	318.4	0.01
NFkB-p50,p52(RHD)/p50-ChIP-Chip/Homer	GGGGGAATCCCC	1	-0.00205	1	24	0.0066	352.3	0.011
NFkB-p50,p52(RHD)/p50-ChIP-Chip/Homer	GGGGGAATCCCC	1	-0.00205	1	24	0.0066	352.3	0.011
HLH-1(bHLH)/cElegans-Embryo-HLH1-ChIP-Seq(modEncode)/Homer	RACAGCTGTTBH	1	-0.002027	1	213	0.0581	2229.7	0.0698
Stat3+il23(Stat)/CD4-Stat3-ChIP-Seq/Homer	SVYTTCCNGGAARB	1	-0.001797	1	137	0.0374	1505.3	0.0471
Stat3+il23(Stat)/CD4-Stat3-ChIP-Seq/Homer	SVYTTCCNGGAARB	1	-0.001797	1	137	0.0374	1505.3	0.0471
Gata2(Zf)/K562-GATA2-ChIP-Seq/Homer	BBCTTATCTS	1	-0.001774	1	104	0.0284	1182.2	0.037
Gata2(Zf)/K562-GATA2-ChIP-Seq/Homer	BBCTTATCTS	1	-0.001774	1	104	0.0284	1182.2	0.037
Stat3(Stat)/mES-Stat3-ChIP-Seq/Homer	CTTCCGGGAA	1	-0.001702	1	95	0.0259	1094.9	0.0343
Stat3(Stat)/mES-Stat3-ChIP-Seq/Homer	CTTCCGGGAA	1	-0.001702	1	95	0.0259	1094.9	0.0343
Smad2(MAD)/ES-SMAD2-ChIP-Seq(GSE29422)/Homer	CTGTCTGG	1	-0.001607	1	574	0.1567	5581.6	0.1748
Smad2(MAD)/ES-SMAD2-ChIP-Seq(GSE29422)/Homer	CTGTCTGG	1	-0.001607	1	574	0.1567	5581.6	0.1748
Pho2(bHLH)/Yeast-Pho2-ChIP-Seq(GSE29506)/Homer	CCCACGTGCT	1	-0.001379	1	156	0.0426	1699.1	0.0532
ATF3(bZIP)/K562-ATF3-ChIP-Seq/Homer	SGGTCACGTGAC	1	-0.001311	1	53	0.0145	674.8	0.0211
ATF3(bZIP)/K562-ATF3-ChIP-Seq/Homer	SGGTCACGTGAC	1	-0.001311	1	53	0.0145	674.8	0.0211
Gata4(Zf)/Heart-Gata4-ChIP-Seq(GSE35151)/Homer	NBWGATAAGR	1	-0.001297	1	174	0.0475	1875.8	0.0587
Gata4(Zf)/Heart-Gata4-ChIP-Seq(GSE35151)/Homer	NBWGATAAGR	1	-0.001297	1	174	0.0475	1875.8	0.0587
Lhx3-like?(Homeobox)/Forebrain-p300-ChIP-Seq/Homer	CTAATTAGCH	1	-0.001214	1	141	0.0385	1558.1	0.0488
Lhx3-like?(Homeobox)/Forebrain-p300-ChIP-Seq/Homer	CTAATTAGCH	1	-0.001214	1	141	0.0385	1558.1	0.0488
NFY(CCAAT)/Promoter/Homer	RGCCAATSRG	1	-0.001186	1	161	0.0439	1753.6	0.0549
NFY(CCAAT)/Promoter/Homer	RGCCAATSRG	1	-0.001186	1	161	0.0439	1753.6	0.0549
Nr5a2(NR)/Pancreas-LRH1-ChIP-Seq(GSE34295)/Homer	BTCAAGGTCA	1	-0.001109	1	208	0.0568	2207.2	0.0691
Nr5a2(NR)/Pancreas-LRH1-ChIP-Seq(GSE34295)/Homer	BTCAAGGTCA	1	-0.001109	1	208	0.0568	2207.2	0.0691
Pdx1(Homeobox)/Islet-Pdx1-ChIP-Seq/Homer	YCATYAATCA	1	-0.001102	1	195	0.0532	2083.5	0.0652
Pdx1(Homeobox)/Islet-Pdx1-ChIP-Seq/Homer	YCATYAATCA	1	-0.001102	1	195	0.0532	2083.5	0.0652
HNF6(Homeobox)/Liver-Hnf6-ChIP-Seq(ERP000394)	NTATYGATCH	1	-0.001025	1	69	0.0188	846.2	0.0265
HNF6(Homeobox)/Liver-Hnf6-ChIP-Seq(ERP000394)	NTATYGATCH	1	-0.001025	1	69	0.0188	846.2	0.0265
CRE(bZIP)/Promoter/Homer	CSGTGACGTCAC	1	-0.000981	1	55	0.015	702.2	0.022
CRE(bZIP)/Promoter/Homer	CSGTGACGTCAC	1	-0.000981	1	55	0.015	702.2	0.022
HOXD13(Homeobox)/Chicken-Hoxd13-ChIP-Seq(GSE38910)/Homer	NCYAATAAAA	1	-0.000699	1	159	0.0434	1753.1	0.0549
Atf1(bZIP)/K562-ATF1-ChIP-Seq(GSE31477)/Homer	GATGACGTCA	1	-0.000663	1	262	0.0715	2742.1	0.0859
Atf1(bZIP)/K562-ATF1-ChIP-Seq(GSE31477)/Homer	GATGACGTCA	1	-0.000663	1	262	0.0715	2742.1	0.0859
X-box(HTH)/NPC-H3K4me1-ChIP-Seq/Homer	GGTTGCCATGGCAA	1	-0.00065	1	11	0.003	216.9	0.0068
X-box(HTH)/NPC-H3K4me1-ChIP-Seq/Homer	GGTTGCCATGGCAA	1	-0.00065	1	11	0.003	216.9	0.0068
LIN-39(Homeobox)/cElegans.L3-LIN39-ChIP-Seq(modEncode)/Homer	ATGATTRATG	1	-0.000607	1	191	0.0521	2068.3	0.0648
Unknown/Homeobox/Limb-p300-ChIP-Seq/Homer	SSCMATWAAA	1	-0.000524	1	81	0.0221	987.4	0.0309
Unknown/Homeobox/Limb-p300-ChIP-Seq/Homer	SSCMATWAAA	1	-0.000524	1	81	0.0221	987.4	0.0309
Rfx1(HTH)/NPC-Rfx1-ChIP-Seq/Homer	KGTTGCCATGGCAA	1	-0.000476	1	35	0.0096	503.1	0.0158
Rfx1(HTH)/NPC-Rfx1-ChIP-Seq/Homer	KGTTGCCATGGCAA	1	-0.000476	1	35	0.0096	503.1	0.0158
PRDM9(Zf)/Testis-DMC1-ChIP-Seq(GSE35498)/Homer	ADGGYAGYAGCATCT	1	-0.000472	1	104	0.0284	1223	0.0383
PRDM9(Zf)/Testis-DMC1-ChIP-Seq(GSE35498)/Homer	ADGGYAGYAGCATCT	1	-0.000472	1	104	0.0284	1223	0.0383
NFAT(RHD)/Jurkat-NFATC1-ChIP-Seq/Homer	ATTTTCCATT	1	-0.00038	1	146	0.0398	1648	0.0516
NFAT(RHD)/Jurkat-NFATC1-ChIP-Seq/Homer	ATTTTCCATT	1	-0.00038	1	146	0.0398	1648	0.0516
MafF(bZIP)/HepG2-MafF-ChIP-Seq(GSE31477)/Homer	HWWGTCAGCAWWTTT	1	-0.000356	1	41	0.0112	575.3	0.018
MafF(bZIP)/HepG2-MafF-ChIP-Seq(GSE31477)/Homer	HWWGTCAGCAWWTTT	1	-0.000356	1	41	0.0112	575.3	0.018
Mouse_Recombination_Hotspot/Testis-DMC1-ChIP-Seq/Homer	ACTYKNATTCGTGNTACTTC	1	-0.000334	1	3	0.0008	110	0.0034
Mouse_Recombination_Hotspot/Testis-DMC1-ChIP-Seq/Homer	ACTYKNATTCGTGNTACTTC	1	-0.000334	1	3	0.0008	110	0.0034
Rfx5(HTH)/GM12878-Rfx5-ChIP-Seq(GSE31477)/Homer	SCCTAGCAACAG	1	-0.000187	1	65	0.0177	847.9	0.0266
Rfx5(HTH)/GM12878-Rfx5-ChIP-Seq(GSE31477)/Homer	SCCTAGCAACAG	1	-0.000187	1	65	0.0177	847.9	0.0266
PU.1-IRF/Bcell-PU.1-ChIP-Seq/Homer	MGGAAGTGAAAC	1	-0.000156	1	296	0.0808	3126.9	0.0979
PU.1-IRF/Bcell-PU.1-ChIP-Seq/Homer	MGGAAGTGAAAC	1	-0.000156	1	296	0.0808	3126.9	0.0979
AP-1(bZIP)/ThioMac-PU.1-ChIP-Seq/Homer	VTGACTCATC	1	-0.000115	1	170	0.0464	1923.4	0.0602
AP-1(bZIP)/ThioMac-PU.1-ChIP-Seq/Homer	VTGACTCATC	1	-0.000115	1	170	0.0464	1923.4	0.0602
AR-halfsite(NR)/LNCaP-AR-ChIP-Seq/Homer	CCAGGAACAG	1	-8.9e-05	1	1604	0.4378	14960.2	0.4685
AR-halfsite(NR)/LNCaP-AR-ChIP-Seq/Homer	CCAGGAACAG	1	-8.9e-05	1	1604	0.4378	14960.2	0.4685
ELT-3(Gata)/cElegans-L1-ELT3-ChIP-Seq(modEncode)/Homer	AWTGATAAGA	1	-8.5e-05	1	53	0.0145	736.5	0.0231
Myf5(bHLH)/GM-Myf5-ChIP-Seq(GSE24852)/Homer	BAACAGCTGT	1	-7.5e-05	1	247	0.0674	2687.2	0.0842
Myf5(bHLH)/GM-Myf5-ChIP-Seq(GSE24852)/Homer	BAACAGCTGT	1	-7.5e-05	1	247	0.0674	2687.2	0.0842
FOXA1(Forkhead)/MCF7-FOXA1-ChIP-Seq/Homer	WAAGTAAACA	1	-7.2e-05	1	164	0.0448	1879.4	0.0589
FOXA1(Forkhead)/MCF7-FOXA1-ChIP-Seq/Homer	WAAGTAAACA	1	-7.2e-05	1	164	0.0448	1879.4	0.0589
Tcf4(HMG)/Hct116-Tcf4-ChIP-Seq/Homer	ASATCAAAGGVA	1	-4.8e-05	1	53	0.0145	748	0.0234
Tcf4(HMG)/Hct116-Tcf4-ChIP-Seq/Homer	ASATCAAAGGVA	1	-4.8e-05	1	53	0.0145	748	0.0234
Tbet(T-box)/CD8-Tbet-ChIP-Seq(GSE33802)/Homer	AGGTGTGAAM	1	-4.8e-05	1	411	0.1122	4262.8	0.1335
Tbet(T-box)/CD8-Tbet-ChIP-Seq(GSE33802)/Homer	AGGTGTGAAM	1	-4.8e-05	1	411	0.1122	4262.8	0.1335
CArG(MADS)/PUER-Srf-ChIP-Seq/Homer	CCATATATGGNM	1	-4.6e-05	1	40	0.0109	605	0.0189
CArG(MADS)/PUER-Srf-ChIP-Seq/Homer	CCATATATGGNM	1	-4.6e-05	1	40	0.0109	605	0.0189
Esrrb(NR)/mES-Esrrb-ChIP-Seq/Homer	KTGACCTTGA	1	-4.5e-05	1	179	0.0489	2042.6	0.064
Esrrb(NR)/mES-Esrrb-ChIP-Seq/Homer	KTGACCTTGA	1	-4.5e-05	1	179	0.0489	2042.6	0.064
Sp1(Zf)/Promoter/Homer	GGCCCCGCCCCC	1	-4.2e-05	1	51	0.0139	729	0.0228
Sp1(Zf)/Promoter/Homer	GGCCCCGCCCCC	1	-4.2e-05	1	51	0.0139	729	0.0228
Elk1(ETS)/Hela-Elk1-ChIP-Seq(GSE31477)/Homer	HACTTCCGGY	1	-3.9e-05	1	92	0.0251	1168.5	0.0366
Elk1(ETS)/Hela-Elk1-ChIP-Seq(GSE31477)/Homer	HACTTCCGGY	1	-3.9e-05	1	92	0.0251	1168.5	0.0366
STAT6(Stat)/CD4-Stat6-ChIP-Seq/Homer	ABTTCYYRRGAA	1	-3.3e-05	1	53	0.0145	756.3	0.0237
STAT6(Stat)/CD4-Stat6-ChIP-Seq/Homer	ABTTCYYRRGAA	1	-3.3e-05	1	53	0.0145	756.3	0.0237
Initiator/Drosophila-Promoters/Homer	NTCAGTYG	1	-3e-05	1	558	0.1523	5652	0.177
ZNF143|STAF(Zf)/CUTLL-ZNF143-ChIP-Seq(GSE29600)/Homer	ATTTCCCAGVAKSCY	1	-2.1e-05	1	108	0.0295	1350.2	0.0423
ZNF143|STAF(Zf)/CUTLL-ZNF143-ChIP-Seq(GSE29600)/Homer	ATTTCCCAGVAKSCY	1	-2.1e-05	1	108	0.0295	1350.2	0.0423
ELF1(ETS)/Jurkat-ELF1-ChIP-Seq/Homer	AVCCGGAAGT	1	-1.5e-05	1	83	0.0227	1096.2	0.0343
ELF1(ETS)/Jurkat-ELF1-ChIP-Seq/Homer	AVCCGGAAGT	1	-1.5e-05	1	83	0.0227	1096.2	0.0343
c-Jun-CRE(bZIP)/K562-cJun-ChIP-Seq/Homer	ATGACGTCATCY	1	-1.5e-05	1	96	0.0262	1234.7	0.0387
c-Jun-CRE(bZIP)/K562-cJun-ChIP-Seq/Homer	ATGACGTCATCY	1	-1.5e-05	1	96	0.0262	1234.7	0.0387
Ets1-distal(ETS)/CD4+-PolII-ChIP-Seq/Homer	MACAGGAAGT	1	-1.4e-05	1	50	0.0136	739.5	0.0232
Ets1-distal(ETS)/CD4+-PolII-ChIP-Seq/Homer	MACAGGAAGT	1	-1.4e-05	1	50	0.0136	739.5	0.0232
Hoxc9/Ainv15-Hoxc9-ChIP-Seq/Homer	GGCCATAAATCA	1	-1.3e-05	1	53	0.0145	775	0.0243
Hoxc9/Ainv15-Hoxc9-ChIP-Seq/Homer	GGCCATAAATCA	1	-1.3e-05	1	53	0.0145	775	0.0243
GATA3(Zf)/iTreg-Gata3-ChIP-Seq(GSE20898)/Homer	AGATAASR	1	-9e-06	1	274	0.0748	3023.8	0.0947
GATA3(Zf)/iTreg-Gata3-ChIP-Seq(GSE20898)/Homer	AGATAASR	1	-9e-06	1	274	0.0748	3023.8	0.0947
GAGA-repeat/SacCer-Promoters/Homer	CTYTCTYTCTCTCTC	1	-8e-06	1	1107	0.3021	10708.3	0.3353
RFX(HTH)/K562-RFX3-ChIP-Seq/Homer	CGGTTGCCATGGCAAC	1	-8e-06	1	5	0.0014	182.2	0.0057
RFX(HTH)/K562-RFX3-ChIP-Seq/Homer	CGGTTGCCATGGCAAC	1	-8e-06	1	5	0.0014	182.2	0.0057
PU.1(ETS)/ThioMac-PU.1-ChIP-Seq/Homer	AGAGGAAGTG	1	-8e-06	1	103	0.0281	1323.7	0.0415
PU.1(ETS)/ThioMac-PU.1-ChIP-Seq/Homer	AGAGGAAGTG	1	-8e-06	1	103	0.0281	1323.7	0.0415
Unknown6/Drosophila-Promoters/Homer	AATTTTAAAA	1	-7e-06	1	67	0.0183	942.1	0.0295
ETS1(ETS)/Jurkat-ETS1-ChIP-Seq/Homer	ACAGGAAGTG	1	-7e-06	1	238	0.065	2684.9	0.0841
ETS1(ETS)/Jurkat-ETS1-ChIP-Seq/Homer	ACAGGAAGTG	1	-7e-06	1	238	0.065	2684.9	0.0841
RUNX1(Runt)/Jurkat-RUNX1-ChIP-Seq/Homer	AAACCACARM	1	-6e-06	1	311	0.0849	3396.5	0.1064
RUNX1(Runt)/Jurkat-RUNX1-ChIP-Seq/Homer	AAACCACARM	1	-6e-06	1	311	0.0849	3396.5	0.1064
Jun-AP1(bZIP)/K562-cJun-ChIP-Seq/Homer	GATGASTCATCN	1	-5e-06	1	41	0.0112	655.4	0.0205
Jun-AP1(bZIP)/K562-cJun-ChIP-Seq/Homer	GATGASTCATCN	1	-5e-06	1	41	0.0112	655.4	0.0205
HOXA9/HSC-Hoxa9-ChIP-Seq(GSE33509)/Homer	GGCCATAAATCA	1	-5e-06	1	98	0.0267	1282.5	0.0402
HOXA9/HSC-Hoxa9-ChIP-Seq(GSE33509)/Homer	GGCCATAAATCA	1	-5e-06	1	98	0.0267	1282.5	0.0402
Usf2(HLH)/C2C12-Usf2-ChIP-Seq(GSE36030)/Homer	GTCACGTGGT	1	-5e-06	1	114	0.0311	1450.3	0.0454
Usf2(HLH)/C2C12-Usf2-ChIP-Seq(GSE36030)/Homer	GTCACGTGGT	1	-5e-06	1	114	0.0311	1450.3	0.0454
ZNF711(Zf)/SH-SY5Y-ZNF711-ChIP-Seq/Homer	AGGCCTAG	1	-3e-06	1	717	0.1957	7233.4	0.2265
ZNF711(Zf)/SH-SY5Y-ZNF711-ChIP-Seq/Homer	AGGCCTAG	1	-3e-06	1	717	0.1957	7233.4	0.2265
USF1(HLH)/GM12878-Usf1-ChIP-Seq/Homer	SGTCACGTGR	1	-2e-06	1	170	0.0464	2040.3	0.0639
USF1(HLH)/GM12878-Usf1-ChIP-Seq/Homer	SGTCACGTGR	1	-2e-06	1	170	0.0464	2040.3	0.0639
HIF1b(HLH)/O785-HIF1b-ChIP-Seq(GSE34871)/Homer	VTGASTCABH	1	-2e-06	1	108	0.0295	1403.2	0.0439
HIF1b(HLH)/O785-HIF1b-ChIP-Seq(GSE34871)/Homer	VTGASTCABH	1	-2e-06	1	108	0.0295	1403.2	0.0439
EBF1(EBF)/Near-E2A-ChIP-Seq/Homer	GTCCCCWGGGGA	1	-2e-06	1	377	0.1029	4065.2	0.1273
EBF1(EBF)/Near-E2A-ChIP-Seq/Homer	GTCCCCWGGGGA	1	-2e-06	1	377	0.1029	4065.2	0.1273
Tcf12(HLH)/GM12878-Tcf12-ChIP-Seq/Homer	VCAGCTGYTG	1	-2e-06	1	359	0.098	3900	0.1221
Tcf12(HLH)/GM12878-Tcf12-ChIP-Seq/Homer	VCAGCTGYTG	1	-2e-06	1	359	0.098	3900	0.1221
ETS(ETS)/Promoter/Homer	AACCGGAAGT	1	-2e-06	1	40	0.0109	664.3	0.0208
ETS(ETS)/Promoter/Homer	AACCGGAAGT	1	-2e-06	1	40	0.0109	664.3	0.0208
ELF5(ETS)/T47D-ELF5-ChIP-Seq(GSE30407)/Homer	ACVAGGAAGT	1	-1e-06	1	127	0.0347	1616.8	0.0506
MyoD(HLH)/Myotube-MyoD-ChIP-Seq/Homer	RRCAGCTGYTSY	1	-1e-06	1	243	0.0663	2804.7	0.0878
MyoD(HLH)/Myotube-MyoD-ChIP-Seq/Homer	RRCAGCTGYTSY	1	-1e-06	1	243	0.0663	2804.7	0.0878
Sox2(HMG)/mES-Sox2-ChIP-Seq/Homer	BCCATTGTTC	1	-1e-06	1	166	0.0453	2039.7	0.0639
Sox2(HMG)/mES-Sox2-ChIP-Seq/Homer	BCCATTGTTC	1	-1e-06	1	166	0.0453	2039.7	0.0639
MyoG(HLH)/C2C12-MyoG-ChIP-Seq(GSE36024)/Homer	AACAGCTG	1	0	1	387	0.1056	4231.8	0.1325
MyoG(HLH)/C2C12-MyoG-ChIP-Seq(GSE36024)/Homer	AACAGCTG	1	0	1	387	0.1056	4231.8	0.1325
MYB(HTH)/ERMYB-Myb-ChIPSeq(GSE22095)/Homer	GGCVGTTR	1	0	1	358	0.0977	3953.7	0.1238
MYB(HTH)/ERMYB-Myb-ChIPSeq(GSE22095)/Homer	GGCVGTTR	1	0	1	358	0.0977	3953.7	0.1238
GABPA(ETS)/Jurkat-GABPa-ChIP-Seq/Homer	RACCGGAAGT	1	0	1	189	0.0516	2292.7	0.0718
GABPA(ETS)/Jurkat-GABPa-ChIP-Seq/Homer	RACCGGAAGT	1	0	1	189	0.0516	2292.7	0.0718
Nkx3.1(Homeobox)/LNCaP-Nkx3.1-ChIP-Seq(GSE28264)/Homer	AAGCACTTAA	1	0	1	891	0.2432	8933.7	0.2798
Nkx3.1(Homeobox)/LNCaP-Nkx3.1-ChIP-Seq(GSE28264)/Homer	AAGCACTTAA	1	0	1	891	0.2432	8933.7	0.2798
SeqBias: CA-repeat	CACACACACA	1	0	1	2359	0.6438	21805.8	0.6829
BMYB(HTH)/Hela-BMYB-ChIPSeq(GSE27030)/Homer	NHAACBGYYV	1	0	1	277	0.0756	3180.2	0.0996
BMYB(HTH)/Hela-BMYB-ChIPSeq(GSE27030)/Homer	NHAACBGYYV	1	0	1	277	0.0756	3180.2	0.0996
EWS:FLI1-fusion(ETS)/SK_N_MC-EWS:FLI1-ChIP-Seq/Homer	VACAGGAAAT	1	0	1	100	0.0273	1386.3	0.0434
EWS:FLI1-fusion(ETS)/SK_N_MC-EWS:FLI1-ChIP-Seq/Homer	VACAGGAAAT	1	0	1	100	0.0273	1386.3	0.0434
EWS:ERG-fusion(ETS)/CADO_ES1-EWS:ERG-ChIP-Seq/Homer	ATTTCCTGTN	1	0	1	114	0.0311	1548.2	0.0485
EWS:ERG-fusion(ETS)/CADO_ES1-EWS:ERG-ChIP-Seq/Homer	ATTTCCTGTN	1	0	1	114	0.0311	1548.2	0.0485
Elk4(ETS)/Hela-Elk4-ChIP-Seq(GSE31477)/Homer	NRYTTCCGGY	1	0	1	85	0.0232	1240.1	0.0388
Elk4(ETS)/Hela-Elk4-ChIP-Seq(GSE31477)/Homer	NRYTTCCGGY	1	0	1	85	0.0232	1240.1	0.0388
ETV1(ETS)/GIST48-ETV1-ChIP-Seq/Homer	AACCGGAAGT	1	0	1	317	0.0865	3633.6	0.1138
ETV1(ETS)/GIST48-ETV1-ChIP-Seq/Homer	AACCGGAAGT	1	0	1	317	0.0865	3633.6	0.1138
NF1-halfsite(CTF)/LNCaP-NF1-ChIP-Seq/Homer	YTGCCAAG	1	0	1	536	0.1463	5748.2	0.18
NF1-halfsite(CTF)/LNCaP-NF1-ChIP-Seq/Homer	YTGCCAAG	1	0	1	536	0.1463	5748.2	0.18
E2A-nearPU.1(HLH)/Bcell-PU.1-ChIP-Seq/Homer	NVCACCTGBN	1	0	1	897	0.2448	9102.8	0.2851
E2A-nearPU.1(HLH)/Bcell-PU.1-ChIP-Seq/Homer	NVCACCTGBN	1	0	1	897	0.2448	9102.8	0.2851
SPDEF(ETS)/VCaP-SPDEF-ChIP-Seq/Homer	ASWTCCTGBT	1	0	1	224	0.0611	2737	0.0857
SPDEF(ETS)/VCaP-SPDEF-ChIP-Seq/Homer	ASWTCCTGBT	1	0	1	224	0.0611	2737	0.0857
Maz(Zf)/HepG2-Maz-ChIP-Seq(GSE31477)/Homer	GGGGGGGG	1	0	1	518	0.1414	5628.5	0.1763
Maz(Zf)/HepG2-Maz-ChIP-Seq(GSE31477)/Homer	GGGGGGGG	1	0	1	518	0.1414	5628.5	0.1763
Bcl6(Zf)/Liver-Bcl6-ChIP-Seq(GSE31578)/Homer	NNNCTTTCCAGGAAA	1	0	1	234	0.0639	2862.2	0.0896
Bcl6(Zf)/Liver-Bcl6-ChIP-Seq(GSE31578)/Homer	NNNCTTTCCAGGAAA	1	0	1	234	0.0639	2862.2	0.0896
Fli1(ETS)/CD8-FLI-ChIP-Seq(GSE20898)/Homer	NRYTTCCGGH	1	0	1	231	0.063	2856.7	0.0895
Fli1(ETS)/CD8-FLI-ChIP-Seq(GSE20898)/Homer	NRYTTCCGGH	1	0	1	231	0.063	2856.7	0.0895
SEP3(MADS)/Arabidoposis-Flower-Sep3-ChIP-Seq/Homer	CCAAAAAGGG	1	0	1	205	0.0559	2603.7	0.0815
Gfi1b(Zf)/HPC7-Gfi1b-ChIP-Seq/Homer	MAATCACTGC	1	0	1	179	0.0489	2335.2	0.0731
Gfi1b(Zf)/HPC7-Gfi1b-ChIP-Seq/Homer	MAATCACTGC	1	0	1	179	0.0489	2335.2	0.0731
ERG(ETS)/VCaP-ERG-ChIP-Seq/Homer	ACAGGAAGTG	1	0	1	376	0.1026	4321.6	0.1353
ERG(ETS)/VCaP-ERG-ChIP-Seq/Homer	ACAGGAAGTG	1	0	1	376	0.1026	4321.6	0.1353
Tal1	CATCTG	1	0	1	481	0.1313	5367.5	0.1681
SeqBias: CG-repeat	CGCGCGCGCG	1	0	1	244	0.0666	3033.2	0.095
EGL-5(Homeobox)/cElegans-L3-EGL5-ChIP-Seq(modEncode)/Homer	ATTTAATGGG	1	0	1	250	0.0682	3097.5	0.097
LXRE(NR/DR4)/BLRP(RAW)-LXRb-ChIP-Seq/Homer	RGGTTACTANAGGTCA	1	0	1	41	0.0112	821.3	0.0257
LXRE(NR/DR4)/BLRP(RAW)-LXRb-ChIP-Seq/Homer	RGGTTACTANAGGTCA	1	0	1	41	0.0112	821.3	0.0257
NeuroD1(bHLH)/Islet-NeuroD1-ChIP-Seq(GSE30298)/Homer	GCCATCTGTT	1	0	1	258	0.0704	3193.9	0.1
NeuroD1(bHLH)/Islet-NeuroD1-ChIP-Seq(GSE30298)/Homer	GCCATCTGTT	1	0	1	258	0.0704	3193.9	0.1
Atoh1(bHLH)/Cerebellum-Atoh1-ChIP-Seq/Homer	VNRVCAGCTGGY	1	0	1	362	0.0988	4270.1	0.1337
Atoh1(bHLH)/Cerebellum-Atoh1-ChIP-Seq/Homer	VNRVCAGCTGGY	1	0	1	362	0.0988	4270.1	0.1337
Sox3(HMG)/NPC-Sox3-ChIP-Seq(GSE33059)/Homer	CCWTTGTY	1	0	1	364	0.0993	4294.4	0.1345
Sox3(HMG)/NPC-Sox3-ChIP-Seq(GSE33059)/Homer	CCWTTGTY	1	0	1	364	0.0993	4294.4	0.1345
SeqBias: GA-repeat	GAGAGAGAGA	1	0	1	1993	0.5439	19106.3	0.5983
SeqBias: C/A-bias	MMMMMMMMMM	1	0	1	3648	0.9956	31917.2	0.9995
Tbx5(T-box)/HL1-Tbx5.biotin-ChIP-Seq/Homer	AGGTGTCA	1	0	1	1504	0.4105	14896.4	0.4665
Tbx5(T-box)/HL1-Tbx5.biotin-ChIP-Seq/Homer	AGGTGTCA	1	0	1	1504	0.4105	14896.4	0.4665
NF1(CTF)/LNCAP-NF1-ChIP-Seq/Homer	CYTGGCABNSTGCCAR	1	0	1	79	0.0216	1376.8	0.0431
NF1(CTF)/LNCAP-NF1-ChIP-Seq/Homer	CYTGGCABNSTGCCAR	1	0	1	79	0.0216	1376.8	0.0431
Olig2(bHLH)/Neuron-Olig2-ChIP-Seq(GSE30882)/Homer	RCCATMTGTT	1	0	1	591	0.1613	6642.4	0.208
Olig2(bHLH)/Neuron-Olig2-ChIP-Seq(GSE30882)/Homer	RCCATMTGTT	1	0	1	591	0.1613	6642.4	0.208
Nanog(Homeobox)/mES-Nanog-ChIP-Seq/Homer	RGCCATTAAC	1	0	1	1122	0.3062	11581.6	0.3627
Nanog(Homeobox)/mES-Nanog-ChIP-Seq/Homer	RGCCATTAAC	1	0	1	1122	0.3062	11581.6	0.3627
Erra(NR)/HepG2-Erra-ChIP-Seq/Homer	CAAAGGTCAG	1	0	1	780	0.2129	8439.6	0.2643
Erra(NR)/HepG2-Erra-ChIP-Seq/Homer	CAAAGGTCAG	1	0	1	780	0.2129	8439.6	0.2643
E2A(HLH)/proBcell-E2A-ChIP-Seq/Homer	DNRCAGCTGY	1	0	1	817	0.223	8811.8	0.276
E2A(HLH)/proBcell-E2A-ChIP-Seq/Homer	DNRCAGCTGY	1	0	1	817	0.223	8811.8	0.276
Mef2a(MADS)/HL1-Mef2a.biotin-ChIP-Seq/Homer/	CYAAAAATAG	1	0	1	125	0.0341	1949.2	0.061
Mef2a(MADS)/HL1-Mef2a.biotin-ChIP-Seq/Homer/	CYAAAAATAG	1	0	1	125	0.0341	1949.2	0.061
Sox6(HMG)/Myotubes-Sox6-ChIP-Seq(GSE32627)/Homer	CCATTGTTNY	1	0	1	288	0.0786	3704.6	0.116
Sox6(HMG)/Myotubes-Sox6-ChIP-Seq(GSE32627)/Homer	CCATTGTTNY	1	0	1	288	0.0786	3704.6	0.116
TRa(NR)/C17.2-TRa-ChIP-Seq(GSE38347)/Homer	GGTCANYTGAGGWCA	1	0	1	187	0.051	2687.3	0.0842
Mef2c(MADS)/GM12878-Mef2c-ChIP-Seq(GSE32465)/Homer	DCYAAAAATAGM	1	0	1	126	0.0344	2017.6	0.0632
Mef2c(MADS)/GM12878-Mef2c-ChIP-Seq(GSE32465)/Homer	DCYAAAAATAGM	1	0	1	126	0.0344	2017.6	0.0632
CRX(Homeobox)/Retina-Crx-ChIP-Seq/Homer	GCTAATCC	1	0	1	568	0.155	7425.4	0.2325
SCL/HPC7-Scl-ChIP-Seq/Homer	AVCAGCTG	1	0	1	1501	0.4097	15376.4	0.4815
CRX(Homeobox)/Retina-Crx-ChIP-Seq/Homer	GCTAATCC	1	0	1	568	0.155	7425.4	0.2325
Pitx1(Homeobox)/Chicken-Pitx1-ChIP-Seq(GSE38910)/Homer	TAATCCCN	1	0	1	957	0.2612	11975.4	0.375
SCL/HPC7-Scl-ChIP-Seq/Homer	AVCAGCTG	1	0	1	1501	0.4097	15376.4	0.4815
SeqBias: polyA-repeat	AAAAAAAAAA	1	0	1	3464	0.9454	31211.6	0.9774
SeqBias: CG bias	SSSSSSSSSS	1	0	1	2931	0.7999	28762.7	0.9007
SeqBias: G/A bias	RRRRRRRRRR	1	0	1	3426	0.935	31726.8	0.9936
SeqBias: GCW-triplet	GCWGCWGCWGCW	1	0	1	3616	0.9869	31895.1	0.9988
SeqBias: A/T bias	WWWWWWWWWW	1	0	1	2120	0.5786	22344.7	0.6998
SeqBias: TA-repeat	TATATATATA	1	0	1	502	0.137	6270.2	0.1964
DREF/Drosophila-Promoters/Homer	AVYTATCGATAD	1	0	1	0	0	12.5	0.0004
Unknown2/Arabidopsis-Promoters/Homer	AAACGACGTCGTTTT	1	0	1	0	0	4.6	0.0001
SUT1?/SacCer-Promoters/Homer	CCCCGCGC	1	0	1	2347	0.6406	23043.2	0.7216
